# Integrative small and long RNA-omics analysis of human healing and non-healing wounds discovers cooperating microRNAs as therapeutic targets

**DOI:** 10.1101/2021.12.17.473103

**Authors:** Zhuang Liu, Letian Zhang, Maria A. Toma, Dongqing Li, Xiaowei Bian, Irena Pastar, Marjana Tomic-Canic, Pehr Sommar, Ning Xu Landén

## Abstract

MicroRNAs (miR) are important posttranscriptional regulators and exhibit a high potential to be utilized in diagnosis and therapy. However, our insufficient knowledge of the miR-mediated gene regulation in human skin wound healing severely hinders the identification of clinically relevant miRs. Here, we performed paired small RNA and long RNA sequencing in human tissue samples, including matched skin and acute wounds collected at each healing stage and chronic non-healing venous ulcers (VU). With integrative small and long RNA-omics analysis, we developed a compendium (https://www.xulandenlab.com/humanwounds-mirna-mrna), which will be an open, comprehensive resource to broadly aid wound healing research. With this first clinical, wound-centric resource of miRs and mRNAs, we identified 17 pathologically relevant miRs that exhibited abnormal VU expression and displayed their targets enriched explicitly in the VU gene signature. Intermeshing regulatory networks controlled by these miRs revealed their high cooperativity in contributing to chronic wound pathology characterized by persistent inflammation and proliferative phase initiation failure. Furthermore, we demonstrated that miR-34a, miR-424, and miR-516, upregulated in VU, cooperatively suppressed keratinocyte growth while promoting inflammatory response. Collectively, our study opens the possibility of developing innovative wound treatment that targets pathologically relevant cooperating miRs to attain higher therapeutic efficacy and specificity.
