## Additional file 1 for "Integrative small and long RNA-omics analysis of human healing and non-healing wounds discovers cooperating microRNAs as therapeutic targets"

### Sheet: VU-specific DEmiRNAs
MiRNAs with expression change specifically in venous ulcers (related to Fig. 1c, d)
By comparing VU with the Skin, Wound1, and Wound7, we list the miRNAs commonly changed (FDR < 0.05 and |log2(fold change)| ≥ 1) in these pair-wise comparisons.
Dysregulation	ID	VUvs.Skin_log2FC	VUvs.Skin_pvalue	VUvs.Skin_padj	VUvs.Wound1_log2FC	VUvs.Wound1_pvalue	VUvs.Wound1_padj	VUvs.Wound7_log2FC	VUvs.Wound7_pvalue	VUvs.Wound7_padj
Down	hsa-miR-1298-5p	-5.78693	3.42578e-15	1.3752e-13	-3.48799	1.43809e-05	0.000115458	-4.13737	3.99649e-06	0.000132119
Down	hsa-miR-141-3p	-3.68272	4.29547e-11	1.04959e-09	-2.37635	1.04115e-05	8.60479e-05	-1.96644	0.000237919	0.00417845
Down	hsa-miR-144-3p	-2.13186	0.00232124	0.00899679	-2.50986	2.6014e-06	2.43665e-05	-1.47261	0.00544712	0.0493755
Down	hsa-miR-149-5p	-2.9677	1.78679e-13	5.90692e-12	-1.78267	6.02703e-07	7.05664e-06	-1.65368	2.49868e-09	2.00609e-07
Down	hsa-miR-200a-3p	-2.87914	4.9823e-08	7.56772e-07	-1.62269	0.00232266	0.00876065	-1.64684	0.00132459	0.017312
Down	hsa-miR-218-5p	-2.72746	1.01545e-32	1.90227e-30	-1.69034	2.8031e-13	1.2118e-11	-1.34483	1.75119e-10	2.67308e-08
Down	hsa-miR-335-3p	-1.78691	0.000149599	0.000916047	-2.84325	4.35326e-07	5.31855e-06	-2.06369	0.000100743	0.00216549
Down	hsa-miR-3617-5p	-3.83441	8.66416e-07	1.09182e-05	-2.98152	0.000149187	0.000864362	-2.40086	0.00228471	0.0256801
Down	hsa-miR-375-3p	-4.5564	3.82204e-21	2.68498e-19	-3.59189	5.23451e-25	7.35449e-23	-2.68816	4.24198e-13	2.38399e-10
Down	hsa-miR-6510-3p	-7.13713	1.41185e-14	4.95911e-13	-5.40786	3.98806e-12	1.40081e-10	-4.85427	1.24706e-09	1.16808e-07
Up	hsa-miR-12136	2.18048	2.54161e-08	4.0811e-07	2.37617	7.43597e-09	1.22912e-07	1.68718	4.2354e-06	0.000132239
Up	hsa-miR-1248	1.9951	0.000584754	0.00280882	2.45217	1.39376e-06	1.45054e-05	2.63468	5.74913e-07	2.48539e-05
Up	hsa-miR-146a-5p	1.70306	4.4466e-07	5.8116e-06	2.50999	1.4879e-19	1.39367e-17	1.81656	4.52049e-05	0.00105855
Up	hsa-miR-147b-3p	1.86445	0.0031888	0.0118683	3.20639	4.63621e-11	1.24074e-09	1.88265	0.000664512	0.00982778
Up	hsa-miR-31-3p	7.16623	7.30402e-30	1.02622e-27	5.70551	3.31583e-29	9.31749e-27	1.35668	0.00413821	0.0400979
Up	hsa-miR-31-5p	5.55421	1.24115e-24	1.39506e-22	4.80505	3.69889e-25	6.92925e-23	1.34528	0.00169238	0.021136
Up	hsa-miR-3117-3p	2.52438	4.76818e-06	4.96244e-05	2.61365	1.53723e-08	2.33493e-07	2.65862	2.17765e-05	0.000556291
Up	hsa-miR-34a-5p	1.61554	8.74233e-07	1.09182e-05	1.89746	5.48891e-10	1.18645e-08	1.45049	7.391e-08	3.46145e-06
Up	hsa-miR-34b-3p	2.05349	1.88689e-06	2.16415e-05	2.56677	4.70758e-07	5.62906e-06	1.64487	0.000129461	0.00242524
Up	hsa-miR-34c-3p	2.08271	1.70413e-06	1.99525e-05	2.34453	2.11808e-07	2.76828e-06	1.77823	0.000104036	0.00216549
Up	hsa-miR-34c-5p	2.1876	5.79658e-19	3.61965e-17	2.8056	6.51336e-32	3.66051e-29	1.60626	2.15451e-10	2.67308e-08
Up	hsa-miR-424-5p	2.40682	3.22796e-13	1.00784e-11	1.21133	0.000564682	0.00273579	1.26573	3.81666e-08	2.14496e-06
Up	hsa-miR-450b-5p	3.38521	6.59591e-09	1.23563e-07	1.59205	0.00378202	0.0133679	1.59619	0.00191178	0.02286
Up	hsa-miR-455-3p	1.97834	2.51983e-09	4.88325e-08	1.82775	1.75729e-09	3.18579e-08	1.46141	1.98033e-06	7.41965e-05
Up	hsa-miR-512-3p	3.58478	7.72377e-08	1.1423e-06	3.08958	2.55904e-07	3.19596e-06	2.21269	0.000334674	0.00537391
Up	hsa-miR-516a-5p	4.46281	9.44784e-13	2.79457e-11	4.57455	3.24543e-14	2.02659e-12	3.38275	2.37818e-10	2.67308e-08
Up	hsa-miR-516b-5p	3.38631	1.29369e-05	0.000119189	4.46361	1.20769e-10	3.0851e-09	3.41518	1.07998e-06	4.33534e-05
Up	hsa-miR-517a-3p	3.39454	2.50553e-08	4.0811e-07	3.74307	6.51828e-14	3.33025e-12	3.24162	2.81135e-08	1.75553e-06
Up	hsa-miR-517b-3p	3.39454	2.50553e-08	4.0811e-07	3.74307	6.51828e-14	3.33025e-12	3.24162	2.81135e-08	1.75553e-06
Up	hsa-miR-542-3p	2.70184	2.39273e-15	1.1206e-13	2.46348	6.37101e-12	2.10618e-10	1.5428	5.09767e-08	2.60445e-06
Up	hsa-miR-6516-3p	1.73616	0.00107044	0.00469989	1.81253	0.000143305	0.000838933	1.50484	0.00209862	0.0240699
Up	hsa-miR-7704	1.31178	0.00539864	0.0180597	2.61708	2.66341e-13	1.2118e-11	1.34994	0.00387196	0.0400979

### Sheet: VU-specific DEmRNAs
MRNAs with expression change specifically in venous ulcers (related to Fig. 1e)
By comparing VU with the skin, Wound1, and Wound7, we list the mRNAs commonly changed (FDR < 0.05 and |log2(fold change)| ≥ 0.58) in these pair-wise comparisons.
Dysregulation	GeneSymbol	VUvs.Skin_log2FC	VUvs.Skin_pvalue	VUvs.Skin_padj	VUvs.Wound1_log2FC	VUvs.Wound1_pvalue	VUvs.Wound1_padj	VUvs.Wound7_log2FC	VUvs.Wound7_pvalue	VUvs.Wound7_padj
Down	PLA2G2A	-2.48095	0.00139337	0.00623528	-5.44035	2.8624e-09	4.38962e-08	-4.75507	5.15531e-07	1.84081e-05
Down	GJB4	-5.60093	1.44836e-52	2.18503e-49	-2.58359	2.86778e-07	2.89876e-06	-3.69794	2.40388e-34	6.72637e-31
Down	POU3F1	-2.87268	3.45941e-10	7.13702e-09	-1.50782	4.15786e-05	0.000244906	-1.27079	0.000122359	0.00190151
Down	TRABD2B	-3.27449	1.16306e-17	6.43895e-16	-3.22224	4.39242e-26	7.06828e-24	-1.19399	1.00486e-05	0.000236407
Down	PLPP3	-1.96646	1.54315e-12	4.55361e-11	-2.25867	2.76378e-25	4.06782e-23	-0.659927	3.84682e-05	0.000739288
Down	LEPR	-2.15842	2.23922e-09	3.96263e-08	-1.16941	0.000177741	0.000883144	-0.794501	0.00227719	0.0181227
Down	PTGER3	-0.817074	0.00589291	0.0204313	-0.873274	0.00102163	0.00401118	-0.675832	0.00776465	0.0439342
Down	TGFBR3	-2.85982	1.58544e-26	2.25113e-24	-1.79313	3.22826e-16	1.39648e-14	-1.47313	5.22756e-15	1.23709e-12
Down	KIAA1324	-3.89853	4.58488e-27	7.00442e-25	-3.28015	1.94403e-32	6.01604e-30	-1.92985	1.04286e-08	6.02213e-07
Down	AMIGO1	-2.58151	3.14918e-13	1.03281e-11	-1.81578	6.41825e-08	7.6242e-07	-1.23921	0.000209138	0.00286503
Down	KCND3	-0.831275	0.00813622	0.0265249	-1.62248	3.16188e-11	6.79017e-10	-0.647907	0.0059631	0.0363478
Down	FLG	-4.11268	8.59601e-12	2.22759e-10	-1.66887	0.0191911	0.0474625	-2.48681	6.18895e-05	0.00109683
Down	FLG2	-4.54445	5.40186e-07	5.98119e-06	-2.31882	0.0167662	0.0424773	-3.54441	4.13698e-05	0.000786286
Down	LCE1D	-3.23406	1.4483e-06	1.45179e-05	-1.76228	0.00920469	0.0260045	-1.59155	0.00730997	0.0418718
Down	LCE1B	-3.80436	2.25922e-09	3.98634e-08	-2.30652	0.00498249	0.0155787	-2.68456	0.000466095	0.0053371
Down	LOR	-3.49039	0.000170626	0.0010343	-2.61219	0.00654093	0.0195257	-2.95273	0.00151435	0.0133309
Down	BCAN	-5.13092	1.21767e-19	8.49481e-18	-3.00721	1.13379e-05	7.76604e-05	-1.98429	0.00181947	0.0152813
Down	CD1A	-3.48962	6.83473e-11	1.56228e-09	-2.65812	2.5858e-07	2.63804e-06	-2.45023	1.0397e-06	3.44728e-05
Down	CD1C	-2.45193	1.61399e-09	2.95139e-08	-2.54209	5.9895e-11	1.23992e-09	-2.69167	5.52727e-08	2.66834e-06
Down	C1orf21	-1.62118	4.40662e-11	1.03772e-09	-0.889555	4.36216e-07	4.24572e-06	-0.889371	1.07621e-06	3.53919e-05
Down	PRG4	-3.98717	0.000540542	0.00279511	-5.44424	1.67346e-06	1.42937e-05	-5.67444	1.84097e-06	5.71173e-05
Down	MFSD4A	-4.1542	2.73706e-36	1.10112e-33	-2.55435	1.33612e-16	6.20216e-15	-1.80476	6.41344e-08	3.01182e-06
Down	DEGS1	-1.31341	7.62501e-05	0.000508152	-0.889888	0.000427178	0.00190033	-1.37153	7.40858e-10	5.62353e-08
Down	GREM2	-4.89811	1.65998e-14	6.54717e-13	-5.16229	2.48558e-22	2.52088e-20	-2.94589	2.50543e-07	1.01662e-05
Down	ALKAL2	-6.34135	6.39087e-15	2.70637e-13	-7.13898	2.8724e-29	5.97706e-27	-4.86791	9.27088e-12	1.19032e-09
Down	OSR1	-4.41525	5.71143e-36	2.1541e-33	-3.82668	2.29797e-31	6.02917e-29	-2.33162	9.53719e-12	1.21162e-09
Down	CGREF1	-1.4048	0.0065625	0.0222355	-1.34573	0.00295142	0.0100595	-1.40269	0.00122475	0.0112922
Down	VIT	-3.43739	4.55972e-20	3.41809e-18	-0.943696	0.0165141	0.0419686	-1.60909	3.27053e-05	0.000655705
Down	EPCAM	-3.65766	8.7641e-30	1.7629e-27	-3.72891	1.3003e-37	5.60476e-35	-2.3667	3.65931e-12	4.96227e-10
Down	EFEMP1	-0.925823	0.0122755	0.0369551	-0.981396	0.00191139	0.00695884	-1.61019	3.7267e-08	1.91237e-06
Down	CD207	-5.53706	2.25296e-30	4.85553e-28	-5.33901	8.14942e-36	2.98046e-33	-4.31307	4.5226e-25	6.06481e-22
Down	TACR1	-3.88875	2.88448e-17	1.5136e-15	-2.65929	3.3238e-09	5.02694e-08	-1.69826	0.00339767	0.0242069
Down	IL37	-4.99009	6.23334e-15	2.64895e-13	-3.37413	3.87506e-06	3.01729e-05	-3.75813	3.32936e-09	2.19574e-07
Down	LYPD6B	-3.44848	7.44252e-17	3.79003e-15	-1.01817	0.018394	0.0458766	-1.44216	0.000143891	0.00214397
Down	OSBPL6	-1.08216	0.00930948	0.029513	-1.15595	0.000102511	0.000542636	-0.889197	0.0033691	0.0240744
Down	ITPRID2	-1.27402	2.33117e-12	6.61999e-11	-0.582976	0.000653972	0.00274246	-0.664208	1.33878e-05	0.00030429
Down	AOX1	-1.61446	3.11112e-05	0.000230923	-1.51955	2.70891e-06	2.201e-05	-1.46227	5.841e-06	0.000149317
Down	DNER	-4.58985	2.36825e-20	1.84402e-18	-3.67854	1.01356e-19	7.41376e-18	-2.24511	3.22996e-06	9.0868e-05
Down	SLC16A14	-1.8785	8.04767e-08	1.0615e-06	-1.00121	0.000115898	0.000605268	-0.811852	0.00160746	0.013858
Down	SNORC	-3.84426	1.86242e-12	5.3903e-11	-2.32029	4.69793e-25	6.59294e-23	-1.18872	0.000357096	0.00430979
Down	NGEF	-2.8826	3.51735e-08	5.01191e-07	-1.60374	0.00073194	0.003017	-1.20055	0.00684609	0.0398964
Down	CHL1	-1.59749	1.18958e-06	1.21464e-05	-0.817439	0.00671097	0.0199642	-1.06927	7.82338e-05	0.00131872
Down	SUSD5	-3.27677	2.08896e-10	4.46224e-09	-1.45335	0.00334138	0.0111339	-1.72916	0.000185189	0.00262021
Down	CLEC3B	-4.13444	3.4057e-28	6.13484e-26	-2.02274	1.09335e-09	1.83784e-08	-1.80003	2.73262e-05	0.00056184
Down	LTF	-2.50172	5.27472e-05	0.000367556	-3.67796	1.15694e-12	3.17344e-11	-4.4799	7.98307e-11	8.16506e-09
Down	LRRC2	-3.90165	5.74573e-18	3.31795e-16	-3.70328	1.90797e-12	5.07208e-11	-2.37709	1.86511e-07	7.77377e-06
Down	IL17RD	-1.95436	2.33913e-16	1.14295e-14	-0.698507	0.011536	0.0312731	-0.602865	0.00267936	0.0202995
Down	ABHD6	-1.47174	1.07659e-11	2.75869e-10	-0.770377	0.000107773	0.000566266	-0.58355	0.000414541	0.00484756
Down	ABI3BP	-1.71242	0.00077758	0.00379483	-2.50718	2.77623e-08	3.54189e-07	-2.49445	1.81569e-08	1.0043e-06
Down	C3orf52	-3.0641	8.26456e-10	1.5872e-08	-1.75469	3.10666e-07	3.12452e-06	-1.69392	7.98417e-08	3.65004e-06
Down	ACPP	-1.15838	0.0112363	0.0343211	-1.03202	0.00536478	0.0165637	-0.94879	0.00909128	0.0491149
Down	PCOLCE2	-4.62289	2.31639e-12	6.6138e-11	-3.70122	2.15835e-10	4.10869e-09	-3.24223	2.19593e-08	1.19921e-06
Down	AADAC	-4.95303	4.29914e-12	1.16861e-10	-3.37131	3.25072e-07	3.24776e-06	-4.78022	1.60666e-16	5.24074e-14
Down	SPTSSB	-2.76968	8.55097e-07	9.03692e-06	-1.32777	0.0125267	0.0334404	-2.4202	1.12258e-06	3.65187e-05
Down	BCHE	-2.89903	1.62631e-08	2.45964e-07	-1.26954	0.0117668	0.0317421	-2.35308	2.64437e-09	1.77305e-07
Down	CLDN11	-3.49627	7.18072e-21	5.85568e-19	-2.43529	2.59894e-15	9.92613e-14	-2.02645	2.74797e-10	2.35214e-08
Down	CLDN1	-2.37416	9.50011e-09	1.50074e-07	-1.14792	0.00386341	0.012541	-1.62631	1.37677e-05	0.000310584
Down	PSAPL1	-6.93239	1.03023e-27	1.75125e-25	-4.92989	4.41317e-18	2.54845e-16	-4.60052	9.38158e-11	9.28085e-09
Down	ABLIM2	-2.2165	2.49149e-13	8.30656e-12	-1.8132	1.67387e-15	6.55908e-14	-0.735034	0.000661471	0.00708366
Down	SLIT2	-1.93707	2.7869e-11	6.80873e-10	-1.1993	1.34587e-07	1.46732e-06	-1.3663	1.19095e-10	1.12293e-08
Down	SLC34A2	-6.63587	1.41751e-08	2.17106e-07	-9.38807	9.00661e-17	4.35094e-15	-6.48373	2.43933e-08	1.3143e-06
Down	BTC	-6.87981	2.4515e-51	2.68974e-48	-4.03954	8.55608e-11	1.72393e-09	-4.68625	2.91168e-18	1.21176e-15
Down	DDIT4L	-1.92634	1.57095e-06	1.56434e-05	-1.56104	2.93868e-06	2.36604e-05	-1.66136	2.18963e-05	0.000458795
Down	ELOVL6	-0.890258	0.0126475	0.0378152	-1.14117	6.8998e-10	1.19991e-08	-0.70484	0.000205718	0.00282781
Down	ANK2	-2.31035	1.3418e-09	2.48377e-08	-1.1006	0.00254755	0.00887853	-1.78462	8.98184e-08	4.04485e-06
Down	NPY1R	-5.43835	5.2627e-21	4.4108e-19	-3.70214	1.12908e-12	3.10407e-11	-3.64094	8.76111e-11	8.81149e-09
Down	TPPP	-4.0317	2.6352e-27	4.15768e-25	-0.836656	0.00215567	0.0077064	-1.51733	9.11854e-06	0.000219664
Down	PDZD2	-3.21672	5.0194e-52	6.05791e-49	-0.970436	2.62949e-05	0.000162172	-1.06859	1.29823e-07	5.63611e-06
Down	NPR3	-1.64559	3.31348e-05	0.000244889	-0.985594	0.000166264	0.000832629	-1.20324	8.93332e-06	0.000216065
Down	LIFR	-2.36598	5.77596e-10	1.13963e-08	-2.03614	1.35648e-24	1.75321e-22	-1.21449	1.21582e-14	2.52996e-12
Down	GHR	-1.60542	1.57091e-06	1.56434e-05	-1.23164	1.06052e-08	1.4712e-07	-0.827482	5.2605e-05	0.000963413
Down	CCL28	-1.42508	2.91334e-05	0.000218206	-1.07	3.01467e-05	0.00018311	-0.905877	0.000289815	0.00369743
Down	FGF10	-1.88807	2.38052e-06	2.28928e-05	-2.43517	1.08956e-07	1.22097e-06	-2.24493	5.23149e-10	4.18138e-08
Down	EFNA5	-1.36745	0.000188158	0.00112587	-1.09989	0.000691265	0.00287091	-0.864524	0.0056949	0.0351569
Down	LVRN	-2.76702	5.11736e-12	1.38478e-10	-1.74303	0.00013816	0.000706846	-1.81285	1.87963e-05	0.000403869
Down	SLC12A2	-2.75138	4.87746e-21	4.14549e-19	-1.23128	1.04833e-11	2.46632e-10	-1.03779	3.32856e-08	1.72414e-06
Down	CXCL14	-3.41569	2.15556e-15	9.67117e-14	-1.4467	2.32795e-07	2.39115e-06	-1.84155	5.55776e-13	8.59956e-11
Down	SH3RF2	-1.9203	1.13898e-06	1.16593e-05	-0.930802	0.00884325	0.025166	-0.919671	0.00588228	0.0360189
Down	SLIT3	-2.75235	3.75358e-15	1.62957e-13	-0.862758	0.000294405	0.00137225	-0.609867	2.85574e-06	8.20618e-05
Down	GABRP	-3.80001	8.94895e-14	3.22403e-12	-3.28834	1.07421e-11	2.5174e-10	-2.36923	1.85262e-06	5.73316e-05
Down	ID4	-2.88868	1.17489e-20	9.45319e-19	-1.01482	8.0597e-05	0.000439352	-1.06979	5.69065e-05	0.00102661
Down	TNXB	-5.11779	6.89941e-27	1.01548e-24	-3.42799	1.1789e-13	3.75414e-12	-2.54495	3.46469e-09	2.26029e-07
Down	PI16	-6.42664	6.67025e-11	1.52757e-09	-4.93255	6.05378e-07	5.71699e-06	-5.71478	4.77899e-09	2.98848e-07
Down	KCNK5	-4.48105	5.4567e-19	3.48449e-17	-2.28803	8.20491e-08	9.46702e-07	-1.7698	1.17234e-05	0.000269504
Down	TFAP2B	-3.55664	4.15513e-10	8.48533e-09	-2.64703	4.52308e-06	3.45938e-05	-1.89718	0.00123752	0.0113931
Down	ARFGEF3	-3.90383	5.53694e-46	5.14041e-43	-1.88504	9.04368e-16	3.68744e-14	-1.7953	1.31138e-17	4.79608e-15
Down	ITGB8	-1.01335	0.000210815	0.00124295	-1.17399	3.00254e-06	2.40782e-05	-0.7631	0.00137993	0.0124194
Down	COBL	-3.63894	2.80353e-20	2.16896e-18	-1.60939	3.40412e-06	2.68877e-05	-1.29906	0.000132928	0.00200927
Down	EGFR	-1.27318	1.24485e-06	1.26572e-05	-0.824298	0.000427141	0.00190033	-0.645915	0.00567601	0.0350762
Down	WNT16	-3.50814	2.17316e-08	3.2142e-07	-2.51072	9.54033e-06	6.65178e-05	-2.714	7.89753e-06	0.000195719
Down	FLNC	-1.92428	1.65054e-05	0.000131574	-1.26456	0.0154104	0.03953	-1.28841	0.000329112	0.00406795
Down	ATP6V0A4	-7.08305	8.69546e-11	1.93984e-09	-5.07602	6.14746e-10	1.0847e-08	-4.27058	4.3866e-06	0.000116356
Down	PIP	-8.82064	1.7234e-14	6.77515e-13	-8.38512	1.55674e-12	4.1938e-11	-6.45536	1.40378e-05	0.000315596
Down	DMTN	-2.66806	6.30244e-12	1.67174e-10	-1.20101	3.55373e-08	4.44455e-07	-0.726695	0.000975866	0.00955985
Down	CLU	-2.98537	4.835e-15	2.06928e-13	-2.56786	2.80727e-18	1.68562e-16	-1.34052	3.69579e-06	0.000101705
Down	SCARA3	-2.22718	2.17393e-10	4.62736e-09	-1.74196	1.65178e-11	3.76138e-10	-1.77227	1.69754e-16	5.39149e-14
Down	SCARA5	-5.67743	5.49456e-22	5.06213e-20	-2.93825	2.89703e-09	4.42585e-08	-2.01619	2.28358e-06	6.7883e-05
Down	SFRP1	-2.43146	2.27212e-11	5.6193e-10	-1.75642	1.92115e-09	3.05084e-08	-1.5407	7.5756e-10	5.71437e-08
Down	SBSPON	-4.36984	7.52994e-20	5.47463e-18	-3.34204	1.47828e-13	4.61017e-12	-3.07472	5.31255e-13	8.3269e-11
Down	CA13	-1.32861	0.000328288	0.00182634	-1.30583	6.88193e-07	6.41283e-06	-0.860866	0.00108166	0.010328
Down	SYBU	-2.54671	9.71376e-28	1.67479e-25	-1.46103	2.31758e-08	2.99474e-07	-1.00744	8.88484e-06	0.000215757
Down	GPT	-4.00612	3.79054e-18	2.24255e-16	-2.0435	6.02577e-06	4.43175e-05	-1.56291	7.32183e-05	0.001257
Down	NFIB	-1.56935	9.20502e-11	2.04973e-09	-0.901554	1.25922e-05	8.49975e-05	-1.09323	2.4858e-08	1.32748e-06
Down	ACER2	-1.47252	3.51867e-09	6.00662e-08	-0.732765	0.00153399	0.00572296	-0.731536	0.00147597	0.0130789
Down	AQP3	-1.36167	0.00168985	0.0073257	-1.74916	4.50375e-06	3.44805e-05	-1.22709	0.000952743	0.00939432
Down	FAM189A2	-3.98782	2.54732e-28	4.72979e-26	-2.19095	7.99505e-12	1.92216e-10	-1.32107	7.24123e-05	0.00124671
Down	NTRK2	-3.57273	2.38118e-31	5.74768e-29	-2.5087	2.71692e-22	2.73254e-20	-1.93124	2.19063e-14	4.40645e-12
Down	WNK2	-6.70102	5.03622e-40	2.6427e-37	-3.46872	2.25254e-16	1.00688e-14	-2.87188	1.14211e-11	1.40654e-09
Down	TMOD1	-2.73398	8.80989e-17	4.44881e-15	-2.30377	1.82014e-11	4.12144e-10	-0.873333	0.00574337	0.0353476
Down	TMEM246	-1.97369	6.51989e-12	1.71809e-10	-1.22499	1.03844e-06	9.35994e-06	-0.955333	0.000484126	0.00551219
Down	KLF4	-2.40781	1.06403e-14	4.32383e-13	-0.802618	0.00055819	0.00239318	-0.96992	0.000153493	0.00223462
Down	PTPN3	-1.99809	5.75487e-07	6.32564e-06	-0.933144	0.007825	0.0226746	-0.934128	0.00497498	0.0320059
Down	SLC46A2	-3.39628	1.61955e-33	4.54565e-31	-0.902238	0.00415366	0.0133317	-1.47585	4.14781e-07	1.54031e-05
Down	PTGES	-1.25676	0.000417692	0.00224249	-2.5378	1.07224e-19	7.79573e-18	-1.30238	2.00817e-05	0.000428967
Down	AL354761.1	-7.11379	7.32789e-29	1.44984e-26	-4.15533	8.62637e-06	6.09553e-05	-4.13145	2.51108e-07	1.01662e-05
Down	AKR1C1	-1.23999	1.59764e-07	1.94561e-06	-0.971722	0.000980128	0.00386827	-0.7198	0.000173849	0.00249191
Down	AKR1C2	-1.95323	1.00958e-07	1.299e-06	-1.16023	1.3121e-05	8.81232e-05	-1.02284	0.00121833	0.0112675
Down	GATA3	-3.77253	5.47428e-33	1.4682e-30	-1.00415	0.000661544	0.00277036	-1.57316	7.00967e-10	5.35441e-08
Down	FZD8	-2.43064	1.36853e-08	2.0987e-07	-1.06773	0.0002429	0.00116179	-0.884143	0.00152647	0.0134131
Down	MSMB	-7.09522	1.9127e-10	4.12221e-09	-6.20873	4.16001e-07	4.08853e-06	-7.42181	7.99941e-13	1.20681e-10
Down	DKK1	-2.2468	6.94706e-09	1.12694e-07	-2.03472	1.7788e-08	2.35916e-07	-2.21853	3.65402e-07	1.3868e-05
Down	PLAC9	-3.18157	1.12299e-12	3.37148e-11	-0.753758	0.00397393	0.0128445	-1.33434	4.97187e-07	1.80197e-05
Down	MAT1A	-4.45482	6.89525e-21	5.66114e-19	-3.45429	2.66097e-16	1.17209e-14	-2.31666	9.18625e-07	3.11429e-05
Down	CDHR1	-4.47609	2.80999e-31	6.64976e-29	-2.68543	2.13142e-12	5.61662e-11	-2.65712	6.0397e-15	1.37534e-12
Down	BTBD16	-4.24507	1.19159e-26	1.71206e-24	-2.86728	5.21719e-11	1.0875e-09	-3.33684	1.99345e-22	1.33661e-19
Down	LMO1	-3.9458	1.26819e-19	8.6965e-18	-2.26344	1.70853e-05	0.000111582	-2.69915	2.19427e-09	1.52199e-07
Down	LYVE1	-2.39735	6.49379e-08	8.71786e-07	-1.51052	4.09972e-05	0.000241835	-1.19786	0.000246353	0.00327809
Down	SCGB1D2	-11.1409	1.69978e-27	2.81023e-25	-10.0029	2.88491e-20	2.26091e-18	-8.16276	4.602e-10	3.70487e-08
Down	SCGB2A2	-11.6099	8.02332e-30	1.66954e-27	-11.6856	7.08755e-32	2.03666e-29	-10.3385	5.53812e-21	3.03816e-18
Down	LRRN4CL	-3.44145	4.294e-09	7.22794e-08	-2.09613	9.09541e-06	6.39327e-05	-1.30701	0.00317349	0.0229347
Down	CST6	-3.45293	8.00482e-13	2.46455e-11	-1.30565	0.0127215	0.0338781	-1.44906	4.94908e-05	0.000914709
Down	GAL	-4.47599	0.00597086	0.0206305	-4.79313	1.24926e-16	5.88958e-15	-2.69113	8.39919e-06	0.000205618
Down	CRYAB	-2.7366	8.14179e-16	3.76488e-14	-1.45933	1.24774e-07	1.36527e-06	-0.741255	0.000867932	0.00873986
Down	POU2F3	-3.68808	6.0565e-17	3.09728e-15	-2.1986	5.47725e-08	6.60389e-07	-1.85728	3.99269e-06	0.000108044
Down	VSIG10L2	-5.98407	5.23757e-27	7.90152e-25	-4.27992	6.65827e-21	5.82309e-19	-4.74954	1.03136e-24	1.03729e-21
Down	ADAMTS8	-3.78736	2.53132e-07	2.96032e-06	-6.82293	2.46898e-36	9.3119e-34	-4.42915	5.53164e-16	1.55259e-13
Down	IGSF9B	-2.909	1.90629e-19	1.29253e-17	-1.73858	4.9724e-08	6.0435e-07	-0.932725	0.000340315	0.00416558
Down	PIK3C2G	-3.57059	1.70932e-08	2.57551e-07	-1.78214	0.000238012	0.00114226	-2.32252	3.25056e-07	1.25339e-05
Down	TMTC1	-1.02307	0.0003783	0.00205848	-1.52279	1.13429e-09	1.90135e-08	-0.785144	0.000676082	0.00720581
Down	KRT7	-5.28535	7.04678e-16	3.29642e-14	-3.0391	1.81731e-06	1.5435e-05	-2.31332	0.000351426	0.00425412
Down	KRT72	-5.88813	4.27421e-26	5.66873e-24	-3.34922	5.97095e-05	0.000338259	-4.18292	5.45901e-12	7.1614e-10
Down	KRT73	-7.28122	3.17396e-44	2.55377e-41	-4.26951	5.40143e-07	5.18615e-06	-5.13991	5.45848e-20	2.43994e-17
Down	KRT2	-8.7078	2.10047e-41	1.33424e-38	-6.29185	1.51197e-15	5.98295e-14	-6.76409	9.15668e-25	1.00465e-21
Down	KRT77	-7.03437	1.81765e-12	5.28606e-11	-4.80815	1.40808e-06	1.22525e-05	-4.32875	9.92961e-06	0.000234522
Down	KRT8	-4.08827	7.82211e-22	7.09812e-20	-1.48961	0.000528889	0.00228051	-1.21422	0.00588674	0.0360243
Down	DCD	-15.3032	1.66328e-45	1.43387e-42	-14.0149	4.19901e-42	2.53389e-39	-11.8588	3.17712e-13	5.32564e-11
Down	MUCL1	-6.33825	3.78357e-23	4.22814e-21	-5.51475	4.88235e-22	4.86985e-20	-4.1106	1.89557e-12	2.72352e-10
Down	WIF1	-11.3175	1.10806e-26	1.61122e-24	-9.58779	2.77935e-20	2.19242e-18	-6.85471	1.38805e-09	1.00918e-07
Down	NTN4	-2.20308	1.14354e-13	4.03551e-12	-0.703292	0.00358443	0.0117812	-0.606947	0.000807965	0.00829195
Down	SMAD9	-0.920252	0.000831769	0.00401706	-0.957981	9.45248e-06	6.59815e-05	-0.647088	0.00525937	0.033318
Down	CAB39L	-2.55678	7.86305e-14	2.86704e-12	-0.872174	0.000112342	0.000588226	-0.718721	0.000304935	0.0038416
Down	SOX21	-3.6546	2.54919e-12	7.18835e-11	-2.0786	7.60292e-06	5.45539e-05	-1.72422	0.000449566	0.00517237
Down	CLDN10	-8.3174	2.47396e-17	1.30385e-15	-8.40245	1.90496e-19	1.32132e-17	-7.12746	1.02305e-12	1.50575e-10
Down	ABHD12B	-3.57339	2.09409e-08	3.10868e-07	-1.93079	0.00452803	0.0143322	-2.43527	0.000122576	0.00190151
Down	BMP4	-2.87536	3.2954e-30	6.97758e-28	-1.59354	4.70389e-12	1.17539e-10	-0.74043	0.000191881	0.00270283
Down	PLEKHH1	-3.08515	6.94817e-25	8.6451e-23	-1.4974	6.51561e-07	6.11009e-06	-0.679796	0.00844558	0.0464796
Down	GALNT16	-4.50449	5.39074e-40	2.71087e-37	-2.04128	2.5554e-13	7.57767e-12	-2.06085	3.45331e-13	5.70932e-11
Down	SERPINA12	-7.08679	9.02009e-10	1.71439e-08	-5.3716	4.20265e-06	3.2514e-05	-5.23759	6.33299e-06	0.000159568
Down	CKB	-2.83827	6.67688e-27	9.94855e-25	-0.698731	0.0019411	0.00705587	-0.670556	0.000627072	0.00679338
Down	GATM	-2.15077	2.12161e-12	6.11115e-11	-0.74865	0.0104966	0.0289694	-1.27176	4.64278e-07	1.69799e-05
Down	SYNM	-3.28222	2.92699e-33	8.02861e-31	-2.08453	1.94256e-22	2.00382e-20	-1.1043	6.67274e-08	3.12145e-06
Down	CHP2	-6.82806	2.8466e-35	9.54323e-33	-2.68206	3.00026e-05	0.000182378	-4.50522	1.35857e-16	4.55461e-14
Down	PYDC1	-2.69892	4.17394e-06	3.83958e-05	-1.70472	0.00371024	0.0121319	-3.03667	2.3156e-07	9.57087e-06
Down	PLLP	-4.41759	6.83795e-36	2.50083e-33	-1.79254	3.89863e-09	5.82334e-08	-1.88714	1.45492e-11	1.73855e-09
Down	CCDC113	-1.49459	3.75191e-10	7.68791e-09	-0.731481	0.00304197	0.0103041	-0.800746	0.000181986	0.00258095
Down	CES4A	-2.70525	2.24569e-23	2.55691e-21	-0.969313	4.4391e-05	0.000259823	-0.760392	2.16876e-05	0.000456007
Down	GAN	-2.90906	2.70011e-21	2.36142e-19	-0.831767	0.00121676	0.00468123	-1.38374	8.16453e-09	4.83028e-07
Down	FAM57A	-1.31859	2.00161e-06	1.95765e-05	-0.678822	0.00207237	0.00747055	-0.907126	3.19503e-05	0.000643753
Down	RTN4RL1	-3.11623	4.60812e-11	1.07991e-09	-1.77209	1.33045e-06	1.16865e-05	-0.933981	0.00209274	0.016974
Down	RNF227	-3.4252	7.50184e-18	4.29098e-16	-1.61897	5.58258e-06	4.14622e-05	-1.45047	1.15145e-05	0.000265207
Down	ALDH3A2	-2.1143	2.17994e-19	1.46981e-17	-0.683931	0.00200335	0.00726296	-0.75858	4.15393e-06	0.000111408
Down	TLCD1	-1.9025	1.86862e-15	8.4466e-14	-1.22258	3.07112e-09	4.67406e-08	-0.801052	0.00256569	0.0196232
Down	STAC2	-9.08338	1.46987e-54	2.53427e-51	-7.11383	8.07835e-69	4.87488e-65	-6.33449	2.70134e-44	1.63012e-40
Down	PPP1R1B	-7.35018	5.22947e-23	5.68599e-21	-4.69369	4.60304e-14	1.53042e-12	-3.55332	1.18649e-07	5.22618e-06
Down	KRT10	-5.02018	5.37112e-18	3.1468e-16	-2.82383	2.8162e-05	0.000172619	-3.84128	2.8655e-10	2.43547e-08
Down	KRT19	-5.74519	3.35336e-22	3.21204e-20	-3.04567	8.47078e-09	1.19572e-07	-2.38878	1.46476e-05	0.000326166
Down	PRR15L	-5.80347	8.61131e-33	2.25934e-30	-4.36875	4.4008e-17	2.23165e-15	-2.99679	5.01438e-07	1.80652e-05
Down	TMEM100	-1.69214	1.44106e-06	1.44574e-05	-1.5266	1.44638e-06	1.25495e-05	-1.50278	4.76717e-06	0.000125897
Down	ABCA8	-4.13432	4.63217e-11	1.08135e-09	-2.22705	0.000251483	0.00119541	-2.7461	0.00014316	0.00213572
Down	SOX9	-2.53874	2.53363e-10	5.31798e-09	-1.10239	1.49295e-05	9.92751e-05	-1.08831	6.10092e-06	0.000154689
Down	GNAL	-1.19413	3.9903e-06	3.67625e-05	-0.859636	0.000182617	0.000905133	-0.639805	0.00289655	0.0215244
Down	ZBTB7C	-3.25266	5.66524e-14	2.1103e-12	-1.94663	1.63396e-07	1.75916e-06	-1.43877	3.12733e-05	0.000632223
Down	CRLF1	-3.27769	4.27873e-12	1.16569e-10	-1.99885	6.15458e-07	5.80763e-06	-1.56246	3.55391e-05	0.000697433
Down	RHPN2	-4.59913	1.88596e-36	7.84884e-34	-2.83453	3.42152e-18	2.02423e-16	-1.9343	8.60859e-08	3.89128e-06
Down	HSPB6	-3.01611	2.66571e-08	3.89026e-07	-1.2073	0.00357732	0.011761	-1.2608	0.000500752	0.00565349
Down	IGFL3	-4.53565	4.02702e-23	4.45891e-21	-2.57049	0.000136191	0.000697958	-2.46938	5.07481e-05	0.000936512
Down	MYH14	-5.69577	1.85619e-30	4.07315e-28	-2.29197	4.71898e-08	5.77036e-07	-2.30738	2.3459e-09	1.60867e-07
Down	KLK1	-5.71934	3.66272e-40	2.00933e-37	-3.25616	1.3209e-11	3.05402e-10	-3.34342	1.11945e-16	3.86019e-14
Down	ISM1	-2.63832	4.12513e-13	1.3241e-11	-1.96984	3.97452e-05	0.00023491	-1.74763	6.12963e-06	0.000155091
Down	PCSK2	-3.88108	6.51186e-14	2.39609e-12	-1.62927	0.00518012	0.0160882	-1.6363	0.00291174	0.0215859
Down	KCNK15	-1.81762	0.0125161	0.0375425	-2.87363	2.97022e-07	2.99729e-06	-1.71476	0.00386042	0.0265327
Down	PTGIS	-2.33119	0.000641568	0.00322898	-2.58613	0.000326854	0.00150393	-2.42841	0.00142984	0.0127638
Down	CLDN8	-5.42082	4.84458e-13	1.54272e-11	-4.34155	1.17368e-07	1.30075e-06	-2.74701	0.00572703	0.0352831
Down	LIF	-1.49574	7.66767e-06	6.63853e-05	-3.61137	2.356e-10	4.44985e-09	-2.59456	2.78754e-08	1.4564e-06
Down	SOX10	-4.6253	6.84864e-15	2.88001e-13	-3.02907	1.93762e-08	2.55018e-07	-1.94119	0.000360545	0.00433408
Down	TAFA5	-2.81992	2.32942e-11	5.73751e-10	-1.12473	1.87096e-05	0.000121011	-1.03643	0.000311061	0.00391469
Down	MAOB	-1.26353	0.00119523	0.00547862	-1.14554	0.00172922	0.00638226	-0.889295	0.00821828	0.045708
Down	NAP1L2	-2.15895	1.2364e-07	1.55277e-06	-1.38287	0.000231557	0.00111831	-1.18046	0.00426579	0.0285546
Down	PLP1	-3.25921	3.20398e-07	3.66807e-06	-1.49605	0.0201741	0.0494479	-1.70528	0.00389664	0.0266904
Down	RNF128	-2.09335	8.64278e-08	1.12889e-06	-0.823714	0.00386588	0.0125457	-0.85965	0.000552261	0.00612372
Down	CHRDL1	-4.25147	2.57905e-05	0.000196011	-3.81262	8.01242e-05	0.00043717	-3.29376	0.000509509	0.00572558
Down	LGALS7B	-3.41697	8.18364e-11	1.83926e-09	-1.38713	0.00741006	0.0217385	-1.79255	0.00158817	0.0137698
Down	HLA-B	-5.47497	5.67252e-05	0.000390986	-5.63325	0.00033461	0.00153581	-5.61572	5.7177e-05	0.00102995
Up	SCNN1D	1.11332	0.00499921	0.0179413	2.99873	2.2952e-20	1.85911e-18	1.57576	9.47726e-07	3.16845e-05
Up	FBLIM1	1.13513	0.00157562	0.00692042	1.01234	3.43578e-10	6.34043e-09	0.617009	6.72765e-07	2.34671e-05
Up	IGSF21	1.79135	0.000685003	0.00341624	2.99688	3.62642e-12	9.19479e-11	2.34946	6.10867e-08	2.90902e-06
Up	CSMD2	3.66105	1.98448e-26	2.75296e-24	3.19455	3.8676e-32	1.13849e-29	1.70045	9.80952e-11	9.47566e-09
Up	BMP8A	2.64875	1.94592e-12	5.61849e-11	2.75222	2.78632e-15	1.06082e-13	1.16946	0.000378833	0.00451792
Up	BMP8B	0.880885	0.0085053	0.0275128	1.41722	2.08036e-06	1.74118e-05	0.932192	0.00494568	0.0318683
Up	BTBD19	1.0099	0.00343719	0.0132155	1.24451	4.65996e-06	3.55281e-05	0.867505	0.000507297	0.00570602
Up	SGIP1	2.53707	6.03397e-07	6.60235e-06	1.62524	1.80595e-05	0.000117435	2.0969	1.85234e-09	1.30736e-07
Up	GBP6	2.66241	2.48608e-08	3.64575e-07	3.05825	5.92543e-12	1.45354e-10	1.83623	1.44063e-05	0.000321386
Up	COL11A1	6.42732	9.96901e-62	2.00527e-58	6.7938	2.62166e-54	5.27346e-51	4.78466	3.09353e-50	3.73358e-46
Up	KCNA3	2.18002	1.04383e-05	8.75471e-05	2.26163	2.29525e-10	4.34191e-09	1.4552	0.00131704	0.0119604
Up	PTPN22	2.95429	4.9538e-14	1.86254e-12	1.02067	0.0010235	0.0040171	0.673722	0.00112222	0.0106311
Up	TENT5C	2.74216	5.37856e-09	8.88015e-08	2.66872	3.80626e-10	6.92877e-09	2.75818	3.96169e-10	3.2749e-08
Up	GJA5	2.09519	8.79917e-07	9.24258e-06	1.02899	0.00863059	0.0246364	1.19359	0.00156042	0.0136074
Up	LCE3D	2.92625	2.80382e-07	3.24131e-06	2.48269	4.80609e-07	4.64781e-06	1.69728	0.000145946	0.0021586
Up	LCE3A	7.62192	2.45675e-22	2.41061e-20	4.07767	4.99049e-06	3.7673e-05	2.90123	4.36636e-08	2.18662e-06
Up	SPRR1A	5.53717	1.02543e-18	6.3466e-17	3.35316	2.22164e-10	4.20925e-09	1.25904	0.00377147	0.0260997
Up	SPRR3	13.0913	2.52576e-34	8.02194e-32	10.151	7.71281e-30	1.66225e-27	3.36929	3.11253e-07	1.21151e-05
Up	SPRR2D	5.31023	1.40197e-14	5.60276e-13	2.42144	1.82148e-07	1.93176e-06	2.50138	4.33472e-09	2.73905e-07
Up	SPRR2A	9.2444	3.51437e-19	2.30516e-17	3.98803	2.11403e-13	6.41061e-12	2.45234	1.42608e-09	1.02449e-07
Up	SPRR2E	2.75411	2.65224e-05	0.000200941	1.53531	0.00478502	0.0150274	1.84069	0.0018385	0.015345
Up	SPRR2F	12.6653	6.95749e-13	2.15308e-11	4.49227	9.93129e-05	0.000527092	4.9048	3.08233e-05	0.000624846
Up	AIM2	3.74711	8.20902e-11	1.84154e-09	1.32896	0.000611308	0.00258601	1.44458	9.46039e-05	0.00153878
Up	SLAMF8	3.38769	8.03425e-31	1.82953e-28	2.72342	1.73227e-22	1.80231e-20	1.13739	0.000314891	0.00395465
Up	SLAMF7	3.0917	6.76358e-15	2.85418e-13	2.43565	3.8303e-17	1.95054e-15	1.18399	2.21676e-05	0.000463676
Up	RCSD1	1.20779	0.000105656	0.00067792	1.10318	0.00120097	0.00463083	0.816461	0.00444008	0.0293952
Up	FMO3	2.29356	5.78049e-12	1.54689e-10	3.09465	7.96137e-23	8.65637e-21	2.60918	3.921e-24	2.95766e-21
Up	FMO1	3.38163	8.94532e-10	1.70286e-08	5.9887	6.2224e-34	2.02968e-31	1.54311	0.000447946	0.00515865
Up	PTPN7	2.07976	1.09874e-12	3.30691e-11	0.850104	0.00192339	0.0070004	0.988333	0.00246087	0.0190875
Up	LAX1	2.07321	7.70569e-06	6.66666e-05	2.37141	2.90812e-08	3.69065e-07	2.28543	1.05668e-06	3.48445e-05
Up	FCMR	3.62792	3.61229e-19	2.35658e-17	1.63515	1.4686e-05	9.77097e-05	1.19583	0.00800561	0.0450232
Up	TRAF5	1.17036	0.000750073	0.00369344	1.34686	3.06475e-14	1.04783e-12	0.972465	3.01672e-07	1.18595e-05
Up	NID1	1.64116	7.13456e-07	7.67558e-06	1.9762	1.40618e-21	1.30548e-19	0.829295	8.66987e-05	0.00142751
Up	SMYD3	1.24344	0.000119868	0.000755056	1.87761	4.25033e-12	1.07092e-10	0.947944	0.00033422	0.00410764
Up	EHD3	0.999012	8.27127e-05	0.000547291	0.727245	3.40053e-05	0.000204387	0.696211	0.000272778	0.00355366
Up	ANTXR1	0.965691	0.0011031	0.00510872	1.80988	3.52383e-11	7.48752e-10	1.11926	7.86531e-06	0.000195609
Up	EVA1A	1.06807	0.00414	0.0153363	1.576	9.80187e-15	3.5208e-13	1.40022	2.89285e-13	4.98768e-11
Up	MAL	1.4206	0.00951069	0.0300012	2.99864	2.40112e-09	3.74892e-08	2.27882	1.081e-05	0.000251379
Up	RFX8	2.69617	9.60719e-13	2.92064e-11	1.24033	3.80486e-06	2.97608e-05	0.806694	0.00113191	0.0106981
Up	GALNT5	2.67193	4.81919e-08	6.60941e-07	4.86493	9.27166e-25	1.24333e-22	1.23351	0.000467748	0.0053504
Up	DHRS9	2.11653	2.56046e-07	2.98601e-06	1.15195	2.97688e-06	2.39042e-05	1.17	1.35756e-05	0.000306823
Up	CHN1	2.69193	1.40248e-13	4.86376e-12	2.12872	1.53057e-22	1.6063e-20	1.00099	1.96156e-05	0.000419753
Up	SLC40A1	1.91155	3.65491e-07	4.14188e-06	2.95556	1.46116e-25	2.26086e-23	1.21051	0.000381267	0.00452459
Up	IGFBP2	1.31678	0.0170238	0.0477814	3.7087	2.58342e-15	9.92613e-14	1.83048	3.50717e-05	0.000690506
Up	COL4A4	2.17748	2.67532e-05	0.000202562	1.64838	0.0001611	0.000808782	2.07269	1.78745e-07	7.51665e-06
Up	SP140	2.70445	9.22151e-13	2.82865e-11	0.906414	0.0123815	0.0331481	1.36135	0.000840166	0.00854971
Up	SP140L	1.2658	1.57309e-07	1.92357e-06	0.740936	0.000135023	0.000692713	0.67636	0.00647271	0.0384801
Up	ARMC9	0.796461	3.03321e-07	3.48646e-06	1.34767	1.82435e-20	1.50809e-18	0.894253	4.60461e-10	3.70487e-08
Up	TMEM158	2.58118	1.83512e-20	1.46676e-18	1.22744	4.73759e-06	3.60517e-05	0.698429	0.00176246	0.0149061
Up	UCN2	0.810494	0.0177962	0.0494398	2.88529	1.69359e-16	7.77185e-15	0.834103	0.00348507	0.0246116
Up	WNT5A	3.51735	8.3354e-30	1.70508e-27	4.81779	7.34346e-54	1.26612e-50	2.62154	8.5479e-21	4.29853e-18
Up	EAF2	2.48119	2.91939e-06	2.76781e-05	1.06254	0.000232389	0.00112143	0.981672	0.000229968	0.00310629
Up	CHST2	1.85074	5.61101e-05	0.000387075	0.819146	0.00202985	0.00734581	1.10616	1.73331e-07	7.34011e-06
Up	C3orf80	2.73861	1.20052e-13	4.21193e-12	3.21536	1.19547e-19	8.48713e-18	0.953103	0.000311606	0.00391747
Up	TNIK	1.35455	4.47789e-06	4.09422e-05	1.39779	5.98061e-08	7.13946e-07	0.866174	0.00454924	0.0299862
Up	KLHL6	2.74611	3.18223e-18	1.89194e-16	1.60075	1.67618e-08	2.23041e-07	1.23272	3.20761e-06	9.045e-05
Up	SLC2A9	1.50832	6.41429e-19	4.05309e-17	1.61877	1.27985e-16	5.98703e-15	1.17361	8.27033e-08	3.75243e-06
Up	SEL1L3	2.5287	4.75837e-13	1.51928e-11	1.02366	0.000863665	0.00348614	1.01413	0.000630488	0.00681232
Up	RHOH	2.82048	8.2353e-36	2.92329e-33	2.01531	2.32846e-27	4.07278e-25	1.28583	0.000351131	0.00425412
Up	TMPRSS11D	8.70462	9.91287e-14	3.52916e-12	4.902	1.62252e-17	8.74207e-16	1.78998	0.000535337	0.00598239
Up	JCHAIN	2.98661	0.00377412	0.014221	3.02165	0.00185737	0.0067888	3.66587	5.00319e-06	0.000130984
Up	CXCL6	8.85639	4.5063e-22	4.21601e-20	1.57337	0.011215	0.0305194	2.96352	6.93423e-08	3.21882e-06
Up	ARHGAP24	0.688332	0.00862901	0.0278013	1.22865	2.55502e-09	3.9534e-08	0.768426	0.000158512	0.00229937
Up	ENPEP	2.4448	4.91588e-19	3.17271e-17	2.07806	1.13783e-20	9.80892e-19	0.872765	0.000430036	0.00499048
Up	ARSJ	1.26438	1.86961e-05	0.000147194	0.980806	4.33715e-06	3.34046e-05	0.628474	0.0026652	0.0202177
Up	TBC1D9	0.778791	0.00305022	0.0119717	1.15296	1.95355e-08	2.56834e-07	0.693154	1.75164e-05	0.00038177
Up	EDNRA	1.42361	2.10737e-06	2.05443e-05	1.41427	4.98803e-12	1.23615e-10	0.845569	0.00160417	0.013858
Up	GUCY1A1	1.00842	0.00394199	0.0147066	2.1211	2.27892e-18	1.38911e-16	1.23454	2.61006e-07	1.05003e-05
Up	TENM3	2.76588	4.83908e-22	4.49252e-20	3.02029	4.10804e-44	3.09874e-41	2.16951	1.2349e-24	1.14646e-21
Up	SEMA5A	0.585177	0.00488341	0.0176144	2.03403	2.67313e-20	2.1225e-18	0.79854	3.66708e-06	0.000101277
Up	ADAMTS12	2.86129	7.47491e-23	7.91357e-21	3.77112	1.28129e-57	5.15462e-54	0.800477	4.59139e-07	1.68494e-05
Up	SLC1A3	1.67509	5.62041e-08	7.63023e-07	0.584651	0.00477825	0.0150101	1.0184	7.14269e-09	4.31026e-07
Up	ITGA1	1.5962	6.3502e-05	0.00042984	1.66393	3.84615e-14	1.28942e-12	0.931817	1.52799e-05	0.000338929
Up	ENC1	1.77848	4.90134e-10	9.76144e-09	1.47461	1.98468e-07	2.08832e-06	1.22724	2.06325e-06	6.22535e-05
Up	RASGRF2	1.2094	2.77956e-05	0.000209666	1.20484	2.30968e-08	2.98773e-07	0.780297	0.0006888	0.00732434
Up	PRR16	1.99362	1.46285e-08	2.22918e-07	2.06297	8.89762e-10	1.51889e-08	0.82709	0.00916178	0.0493632
Up	PITX1	4.14004	9.67055e-14	3.45307e-12	3.37845	7.89771e-13	2.21154e-11	2.0672	7.68977e-07	2.6441e-05
Up	MSX2	1.1673	4.32828e-05	0.000310756	1.20622	2.57863e-05	0.00016009	1.05055	6.54419e-05	0.00114966
Up	IRF4	1.39485	0.000762052	0.00373415	1.76654	6.83444e-07	6.38427e-06	1.63266	1.14535e-05	0.000264812
Up	TXNDC5	1.31715	0.00897511	0.0286372	1.78186	4.77149e-08	5.82865e-07	1.52872	1.85937e-06	5.73932e-05
Up	PGBD1	0.722444	0.0046109	0.0168073	1.22214	2.79709e-06	2.26109e-05	0.77745	0.000343324	0.00419289
Up	CPNE5	1.807	1.47843e-05	0.000119193	1.76301	7.93016e-09	1.13131e-07	2.26134	3.51075e-11	3.85193e-09
Up	PTK7	1.08075	0.000115133	0.000727891	2.87335	4.27246e-48	4.68766e-45	0.949221	3.71115e-11	4.03512e-09
Up	TNFRSF21	1.86908	1.5187e-13	5.23689e-12	1.04102	8.70729e-07	7.98543e-06	0.643696	2.61654e-05	0.000538891
Up	COL12A1	2.56482	1.24842e-17	6.88002e-16	2.79229	2.22398e-23	2.60595e-21	1.08628	0.000147242	0.0021682
Up	FILIP1	1.00545	0.00991027	0.0310435	1.3912	2.84033e-05	0.000173834	0.863047	0.00466399	0.0305425
Up	BVES	0.932987	0.0005504	0.00283395	1.00762	0.000449975	0.0019871	0.633784	0.00658036	0.0388734
Up	PRDM1	1.60837	1.80777e-08	2.70025e-07	1.40791	2.16719e-08	2.82156e-07	1.09439	4.4868e-05	0.000840858
Up	COL10A1	5.53676	9.40804e-29	1.83138e-26	7.6679	3.80205e-40	1.91196e-37	1.92152	3.81755e-07	1.44433e-05
Up	CEP85L	0.81097	0.00235203	0.00966161	0.59467	0.0186981	0.0464527	0.60078	0.00832453	0.0460849
Up	PDE7B	1.59529	4.44172e-09	7.44543e-08	1.71352	4.68516e-11	9.81313e-10	0.999349	5.40519e-09	3.34494e-07
Up	MAP3K5	1.2888	1.2323e-16	6.12043e-15	0.608288	5.32036e-05	0.000305466	1.03319	8.11151e-21	4.25643e-18
Up	CCDC170	1.11307	0.000864089	0.00414495	1.80108	1.85138e-07	1.96003e-06	0.929886	0.000151935	0.00221998
Up	TIAM2	0.89545	2.13045e-05	0.000165141	1.69601	1.02884e-16	4.94706e-15	1.22333	5.85358e-10	4.58746e-08
Up	FNDC1	2.5852	1.15385e-10	2.55051e-09	4.90771	7.13309e-44	5.06407e-41	1.78467	4.08206e-07	1.52057e-05
Up	ELFN1	1.53266	5.59345e-06	5.00796e-05	1.2275	7.92112e-07	7.32006e-06	0.696431	0.00340735	0.0242231
Up	CARD11	2.33125	1.76516e-07	2.13464e-06	2.53798	1.46673e-12	3.96905e-11	1.40738	0.00310084	0.0225446
Up	SDK1	0.994814	0.00280841	0.0111864	1.151	5.04578e-06	3.79897e-05	1.33325	5.3983e-07	1.91624e-05
Up	SUGCT	1.93907	2.76825e-06	2.63278e-05	2.17458	2.22514e-11	4.93661e-10	1.85045	1.23781e-11	1.509e-09
Up	UPP1	2.99051	8.23922e-23	8.64688e-21	0.970276	6.93728e-05	0.000385301	0.76708	0.000907571	0.00906504
Up	VOPP1	1.30774	2.70407e-07	3.13802e-06	0.914374	2.26215e-06	1.8803e-05	0.653235	0.000203191	0.00280427
Up	NRCAM	3.43667	8.31005e-12	2.16151e-10	1.87604	3.28977e-06	2.6104e-05	2.49714	9.08155e-11	9.05829e-09
Up	RARRES2	1.8269	4.80871e-05	0.000339592	3.94032	2.02508e-45	1.88005e-42	3.454	1.46692e-35	5.90141e-32
Up	TMEM176B	1.43982	0.000459347	0.00244115	2.20821	3.99451e-28	7.90323e-26	1.35369	4.80889e-13	7.84304e-11
Up	TMEM176A	1.83548	1.35623e-08	2.08249e-07	2.0481	9.372e-37	3.90037e-34	1.31597	1.76781e-10	1.59222e-08
Up	TDRP	1.1743	0.000133525	0.000830248	1.31838	6.18372e-06	4.53135e-05	0.879178	0.0016762	0.0143986
Up	CSGALNACT1	1.16892	3.22805e-08	4.64908e-07	0.763658	1.66819e-05	0.000109599	0.671455	0.000977738	0.00956266
Up	ADAM28	2.95021	8.32978e-16	3.8371e-14	1.64981	1.08533e-05	7.47226e-05	1.07962	0.000405379	0.00476853
Up	CYP7B1	2.24253	1.48623e-09	2.73019e-08	1.1782	0.0010445	0.00408493	1.23439	0.000158824	0.00230114
Up	STMN2	1.92327	0.000203605	0.00120634	3.11402	6.65278e-12	1.61707e-10	1.15676	0.00682854	0.0398643
Up	PAG1	1.21554	4.72419e-08	6.49388e-07	0.756261	0.000434737	0.00192615	0.636443	0.00189919	0.0157319
Up	GEM	1.27333	5.07816e-07	5.6435e-06	1.64747	3.20949e-14	1.09422e-12	0.822125	0.000140236	0.00209988
Up	TP53INP1	1.63117	1.78222e-05	0.000141047	1.57467	5.48711e-08	6.60918e-07	1.19404	1.35441e-05	0.000306686
Up	ANGPT1	1.55714	0.00285768	0.011343	2.54949	4.51384e-13	1.29094e-11	1.92261	1.35109e-07	5.84457e-06
Up	CCN4	4.0956	4.42419e-22	4.17153e-20	3.82205	4.03106e-25	5.86155e-23	1.88699	1.4259e-05	0.000318689
Up	ROR2	1.51255	5.06299e-10	1.00668e-08	2.00149	4.3556e-21	3.8939e-19	1.22254	5.37984e-09	3.34494e-07
Up	FAM78A	1.48517	1.09056e-05	9.0835e-05	1.47247	1.13265e-06	1.01485e-05	0.944446	0.0015307	0.0134349
Up	PTGDS	1.69896	0.00010624	0.000680578	2.89904	8.96343e-12	2.12534e-10	3.05478	1.00064e-13	1.88698e-11
Up	SFMBT2	1.25237	2.36606e-05	0.000181654	0.764995	0.0158355	0.0404569	0.98062	0.000387106	0.00458038
Up	KIAA1217	1.30086	5.57954e-13	1.75363e-11	1.13002	1.28919e-11	2.98642e-10	0.91688	1.67022e-06	5.27693e-05
Up	RASSF4	1.35328	1.13875e-08	1.77337e-07	1.46396	2.75414e-07	2.79091e-06	0.82536	0.00314454	0.0227526
Up	WDFY4	1.45493	8.83764e-05	0.000580945	0.949207	0.00288789	0.00987365	0.971919	0.00683361	0.0398643
Up	PRKG1	0.844792	0.00398835	0.0148552	2.12252	1.56984e-15	6.17148e-14	1.22132	1.53438e-07	6.52059e-06
Up	LRRC20	0.846793	0.00149915	0.00663486	2.12931	6.20038e-19	4.02882e-17	1.00739	1.27151e-05	0.000290642
Up	ADAMTS14	3.48428	1.53379e-37	6.61116e-35	3.74679	2.99796e-48	3.61823e-45	1.08136	6.42166e-05	0.00113143
Up	UNC5B	1.21538	1.27843e-06	1.29257e-05	2.06033	8.71084e-18	4.86718e-16	1.22761	5.79816e-24	4.11635e-21
Up	LRMDA	0.727717	0.0025466	0.0102895	1.78783	3.48313e-14	1.17753e-12	1.13206	1.10268e-08	6.33724e-07
Up	HTR7	1.34744	2.64332e-06	2.52591e-05	0.859898	3.00738e-06	2.4101e-05	0.717589	0.000350987	0.00425412
Up	ENTPD1	1.45315	7.85233e-05	0.000522147	0.743953	0.0128834	0.0342714	0.813913	0.000673141	0.00719587
Up	BLNK	1.59652	2.20505e-06	2.14273e-05	1.59845	2.91913e-11	6.32514e-10	0.855862	1.57758e-05	0.000348077
Up	HTRA1	0.86286	0.0117748	0.0356613	2.80291	1.12359e-29	2.37905e-27	0.820707	4.29058e-08	2.15763e-06
Up	TRIM22	0.689115	0.00206357	0.00865967	0.735526	0.000400012	0.00179804	0.722845	0.000987835	0.00962242
Up	AMPD3	1.06919	2.25284e-05	0.000173735	0.660285	0.00208568	0.00750958	0.8398	1.68991e-06	5.3252e-05
Up	MDK	1.6185	2.22948e-06	2.15779e-05	2.86273	4.1388e-25	5.94657e-23	0.863417	0.000862131	0.00871445
Up	TMEM132A	1.50072	0.000955872	0.00452941	1.60236	3.39646e-11	7.25521e-10	1.34789	3.19543e-11	3.53813e-09
Up	NEU3	0.608577	0.000153542	0.000941138	0.656103	9.63559e-06	6.70384e-05	0.65793	0.000139667	0.00209397
Up	SYTL2	0.890066	0.0143168	0.0418073	1.56101	1.57186e-09	2.543e-08	0.833659	0.000132263	0.00200538
Up	NOX4	2.19339	2.15107e-12	6.18124e-11	2.31811	1.49559e-19	1.04944e-17	1.02745	0.000238104	0.00318944
Up	ARHGAP42	1.07415	4.82595e-05	0.00034061	0.976409	1.67298e-06	1.42937e-05	1.11397	1.37427e-07	5.90249e-06
Up	TRPC6	0.967574	0.000390805	0.00211888	1.40422	3.76157e-08	4.67543e-07	1.0427	2.89305e-05	0.0005918
Up	MMP12	7.77403	1.49244e-22	1.51363e-20	2.81115	0.00027963	0.00131113	2.7251	0.00171806	0.0146436
Up	GUCY1A2	1.2453	4.33691e-05	0.000311005	1.83392	1.72491e-15	6.73722e-14	0.638594	0.00087963	0.00883952
Up	LAYN	1.66456	1.55878e-09	2.85911e-08	1.77895	1.42826e-13	4.47733e-12	1.12376	3.12077e-06	8.82075e-05
Up	CD27	1.40827	0.0168725	0.0475559	2.78526	1.03226e-08	1.43529e-07	1.57255	0.00326154	0.0233889
Up	CD163L1	1.77535	1.33988e-11	3.4116e-10	2.84512	1.13091e-27	2.09984e-25	1.66188	1.01665e-10	9.73802e-09
Up	A2ML1	1.8166	8.69285e-05	0.000572362	2.88974	1.29366e-12	3.5324e-11	1.03445	0.00664142	0.0391383
Up	DENND5B	0.792615	0.00235223	0.00966161	1.21883	1.69901e-13	5.24433e-12	0.955042	1.08621e-11	1.36557e-09
Up	PCED1B	1.09732	0.000664614	0.00332693	2.11456	2.38562e-17	1.2573e-15	1.13429	0.00254509	0.0195027
Up	FMNL3	1.075	0.000491492	0.0025813	1.33563	7.40758e-09	1.05801e-07	0.657867	0.00195188	0.0160472
Up	STAT2	0.745468	0.00016674	0.00101227	1.03578	4.28015e-08	5.28192e-07	0.806919	1.02626e-05	0.000239782
Up	PLXNC1	1.93042	6.79707e-13	2.11427e-11	0.627388	0.0168133	0.0425498	0.762659	0.000105499	0.00169102
Up	GLT8D2	1.68025	2.49478e-10	5.24555e-09	3.95373	8.22701e-75	9.92918e-71	1.22534	1.58557e-09	1.13232e-07
Up	CHST11	2.22009	1.33031e-28	2.54849e-26	0.595321	0.0125146	0.0334157	0.661896	1.73079e-06	5.42568e-05
Up	TMEM119	1.60067	0.000253169	0.00145606	4.38321	1.02197e-18	6.49165e-17	1.40083	0.000114959	0.00181128
Up	POSTN	2.60998	1.18503e-07	1.49918e-06	4.27025	1.23048e-17	6.78114e-16	1.16794	0.000833472	0.00849629
Up	PCDH17	2.79544	5.06409e-19	3.25098e-17	1.55203	3.67487e-07	3.63839e-06	1.52794	5.43217e-09	3.34494e-07
Up	DZIP1	0.795935	0.000234199	0.00136548	1.02113	1.75e-06	1.48948e-05	0.670942	0.000406759	0.00478012
Up	COL4A1	2.28976	1.4564e-09	2.67947e-08	1.41661	1.98994e-09	3.13942e-08	0.747692	0.000118501	0.00185718
Up	COL4A2	1.57925	0.000243924	0.00141201	1.57015	1.64253e-08	2.19046e-07	0.794379	0.00227221	0.0181012
Up	ANKRD10	0.90924	1.51981e-05	0.000122284	0.844422	2.24873e-08	2.92455e-07	0.685525	5.86431e-06	0.000149317
Up	FUT8	1.48739	1.9249e-14	7.49406e-13	1.67644	1.60081e-36	6.23233e-34	0.994612	5.9036e-11	6.14229e-09
Up	ARG2	2.38418	1.0207e-06	1.0565e-05	1.94075	8.83455e-07	8.08984e-06	1.07789	0.00817156	0.0455111
Up	GPR176	1.56395	0.000100271	0.00064958	1.16731	4.97146e-06	3.75708e-05	0.71265	0.00325011	0.0233374
Up	BMF	1.02952	0.0102207	0.0318249	2.18611	4.99163e-09	7.32895e-08	1.11554	0.0014522	0.0129157
Up	PLCB2	1.51426	5.43937e-06	4.88087e-05	0.911354	0.0154658	0.0396384	0.953251	0.005556	0.0345824
Up	IGDCC4	0.91998	0.000692762	0.00344639	4.12632	1.49308e-28	3.05424e-26	2.18302	3.55209e-28	6.12431e-25
Up	ITGA11	0.751174	0.00661152	0.0223764	4.23633	2.91096e-48	3.61823e-45	2.42169	2.08881e-20	1.00839e-17
Up	RHCG	5.0982	4.01968e-16	1.92514e-14	3.98084	2.3706e-14	8.19792e-13	3.03996	7.7842e-10	5.83525e-08
Up	PRSS27	3.42075	1.16394e-08	1.81025e-07	3.2355	3.21982e-10	5.97846e-09	1.97051	0.000132955	0.00200927
Up	SEZ6L2	1.47783	0.000310883	0.00174352	2.71688	1.27895e-10	2.50578e-09	1.55782	6.4113e-05	0.00113126
Up	MT1F	2.45443	3.43431e-08	4.90639e-07	2.46949	1.86736e-09	2.96933e-08	1.76231	2.15839e-05	0.000455413
Up	HERPUD1	0.88001	4.52878e-06	4.13448e-05	0.919543	3.94573e-08	4.8792e-07	0.713966	2.16376e-05	0.000455749
Up	NXN	0.717657	0.00879294	0.028179	2.03332	1.00973e-22	1.08808e-20	1.02301	3.78904e-08	1.92953e-06
Up	XAF1	0.896856	2.98658e-05	0.000222775	0.966544	4.56979e-06	3.49068e-05	0.82099	6.59429e-05	0.00115678
Up	DLG4	0.85963	0.00280788	0.0111864	1.10195	5.58624e-06	4.14639e-05	0.785086	0.00154363	0.0135001
Up	ACAP1	1.49474	0.000425815	0.00228103	1.76083	1.70037e-09	2.73259e-08	1.24546	0.001603	0.013858
Up	SPECC1	0.628504	0.0052863	0.0187208	1.4265	3.99707e-19	2.68004e-17	0.773204	6.14633e-08	2.90902e-06
Up	PLXDC1	1.99868	6.45865e-14	2.38377e-12	2.49969	4.26249e-15	1.59764e-13	1.22645	3.99758e-08	2.01869e-06
Up	IKZF3	3.37223	2.29282e-20	1.80863e-18	2.64307	8.96532e-15	3.26895e-13	1.7365	2.61555e-05	0.000538891
Up	CNTNAP1	0.658221	0.00794096	0.0259939	1.11993	5.85464e-08	7.01685e-07	0.716524	7.22464e-05	0.00124563
Up	FZD2	2.26751	1.20194e-07	1.5158e-06	2.74372	1.45962e-12	3.9587e-11	1.41572	8.82147e-07	3.00752e-05
Up	GJC1	1.40722	1.75412e-07	2.12341e-06	1.89385	1.66902e-25	2.5498e-23	1.28051	2.55326e-09	1.7312e-07
Up	COL1A1	1.38622	0.00486258	0.0175498	4.41135	4.8871e-16	2.09158e-14	0.915863	0.00310051	0.0225446
Up	TANC2	1.45912	2.12999e-07	2.52275e-06	1.27987	1.16539e-10	2.29822e-09	0.667511	0.000287437	0.00367877
Up	CD79B	1.42362	0.0154781	0.0444561	2.1187	4.39504e-05	0.000257619	1.64776	0.000805484	0.00827352
Up	AC124319.1	0.679107	0.00111562	0.00515682	0.820311	2.77275e-06	2.24292e-05	0.645184	0.00228502	0.0181315
Up	ALPK2	2.53429	9.19614e-10	1.74236e-08	2.77924	6.91603e-16	2.86837e-14	1.62824	2.71145e-08	1.42281e-06
Up	SERPINB13	2.95838	3.81524e-08	5.38552e-07	2.37642	1.01488e-07	1.14687e-06	1.26721	0.00469042	0.0306656
Up	CCDC102B	2.12943	2.00207e-07	2.38293e-06	1.95837	4.81749e-12	1.19881e-10	0.918165	0.00154283	0.0135001
Up	FUT3	2.79567	2.69794e-07	3.13694e-06	1.9527	0.000119751	0.000622498	1.4599	0.00245774	0.0190875
Up	ZNF699	0.615344	0.000469324	0.00248803	0.880968	6.94849e-08	8.15944e-07	0.845915	5.11119e-07	1.83047e-05
Up	ZNF426	0.811691	0.00149621	0.00662672	0.899278	7.06351e-05	0.000391226	0.611594	0.00563823	0.0349321
Up	PODNL1	1.32331	6.47123e-05	0.000437053	4.20856	1.13743e-30	2.69169e-28	2.04277	7.83884e-22	4.73035e-19
Up	RASAL3	1.37714	0.00365178	0.0138378	1.52233	1.66647e-07	1.79257e-06	1.1195	0.00218399	0.0175959
Up	F2RL3	1.35931	0.00310427	0.0121562	1.40835	9.89458e-09	1.38215e-07	1.06511	1.53957e-06	4.90265e-05
Up	IL12RB1	2.08608	1.32087e-08	2.03337e-07	1.2544	6.56393e-05	0.000367781	1.06953	0.00628824	0.0376557
Up	GRAMD1A	0.650395	0.0100969	0.0315208	0.703582	0.000148186	0.000750574	0.647405	5.86025e-06	0.000149317
Up	MAP4K1	1.44736	0.000480708	0.00253902	2.38158	5.44733e-13	1.55056e-11	1.17132	0.00633668	0.0378601
Up	PLEKHG2	0.851139	0.00580622	0.0201772	1.19013	2.03545e-08	2.65577e-07	0.746009	0.000231392	0.00311189
Up	POU2F2	2.28493	5.24845e-12	1.41077e-10	1.33872	3.63282e-05	0.00021673	1.73399	2.99762e-11	3.34984e-09
Up	CNFN	1.72486	0.000367464	0.00200857	2.41658	6.93564e-11	1.4231e-09	1.66681	8.07908e-06	0.000199061
Up	KLK10	1.72738	1.85808e-07	2.23581e-06	2.49806	2.90333e-13	8.54642e-12	1.44672	3.28334e-05	0.000656433
Up	KLK13	3.39669	5.77889e-10	1.13963e-08	3.54388	2.24732e-11	4.97669e-10	1.579	0.00143113	0.0127659
Up	ZNF671	1.07474	0.000842771	0.0040572	1.18181	2.61949e-05	0.000161946	1.35422	0.000425414	0.00494547
Up	CPXM1	2.72537	1.20899e-07	1.52151e-06	2.93269	4.90249e-19	3.23323e-17	0.821145	0.00181578	0.0152609
Up	SYNDIG1	2.26859	6.46765e-08	8.69243e-07	1.96269	3.28613e-05	0.000198203	1.87658	3.50048e-05	0.000690506
Up	PI3	9.21102	6.82737e-92	4.11997e-88	2.52584	4.35114e-10	7.88497e-09	1.87405	2.99759e-06	8.53254e-05
Up	SLC2A10	0.659461	0.00754077	0.0249219	2.01198	1.32963e-16	6.19588e-15	0.624687	4.06689e-06	0.000109806
Up	RIPOR3	2.07752	1.29968e-17	7.1299e-16	1.88223	1.58634e-20	1.32038e-18	1.92799	6.9063e-18	2.68878e-15
Up	PMEPA1	0.74054	0.0111114	0.0340625	1.53604	4.33372e-12	1.08966e-10	1.04057	2.14038e-10	1.9135e-08
Up	SLC17A9	1.32308	3.60426e-06	3.34871e-05	1.79253	3.60441e-15	1.35943e-13	1.00456	3.32885e-06	9.32155e-05
Up	TRPM2	0.986641	0.00704262	0.0235711	2.06593	9.69859e-14	3.12974e-12	1.36052	4.57678e-05	0.000855065
Up	PCBP3	2.0418	3.07271e-09	5.29779e-08	0.656536	0.00284586	0.00974927	0.705214	0.00713191	0.0411645
Up	XBP1	1.02526	0.00402938	0.0149793	0.788474	0.0108686	0.0297851	1.05369	0.000403072	0.00474602
Up	C1QTNF6	2.78977	5.58372e-20	4.13435e-18	3.59654	8.8749e-43	5.63743e-40	0.617051	0.00232643	0.0183995
Up	NLGN4X	2.52253	4.62649e-11	1.08135e-09	1.95681	1.24149e-07	1.35967e-06	2.36441	5.8648e-11	6.14229e-09
Up	GPM6B	0.837665	0.0154383	0.0443736	1.93431	1.24288e-25	1.97373e-23	0.875213	7.24981e-09	4.35313e-07
Up	PIM2	3.27341	1.17424e-12	3.50791e-11	1.96284	2.68862e-06	2.19102e-05	2.53225	5.44374e-10	4.31609e-08
Up	HEPH	0.962911	1.56604e-05	0.000125585	2.63583	1.22909e-41	7.06373e-39	0.875292	9.69658e-10	7.13585e-08
Up	GRIA3	1.52252	4.0676e-05	0.000294139	2.88533	1.54202e-21	1.42066e-19	1.15035	0.000107509	0.0017163
Up	PRSS22	3.27587	5.15476e-05	0.000360236	2.02103	0.00296739	0.010094	2.14297	0.00132191	0.0119956
