## Additional file 3 for "Integrative small and long RNA-omics analysis of human healing and non-healing wounds discovers cooperating microRNAs as therapeutic targets"

### Sheet: Driver miRs overlap with DEmiRs
The top 20 driver miRNAs of each significant module in WGCNA. (related to Fig. 2c, d and Fig. S2)
DE miRNA: miRNA is differentially expressed (FDR < 0.05 and |log2(fold change)| ≥ 1) in any comparisons of DE analysis, including VU vs. Skin, VU vs. Wound1, VU vs. Wound7, Wound1 vs. Skin, Wound7 vs. Skin, and Wound7 vs. Wound1.
Driver miRNAs	WGCNA Module	DE miRNA
hsa-miR-374b-5p	M10	Yes
hsa-let-7f-5p	M10	No
hsa-miR-374a-5p	M10	No
hsa-let-7a-3p	M10	No
hsa-miR-454-3p	M10	Yes
hsa-miR-32-3p	M10	Yes
hsa-miR-26b-5p	M10	Yes
hsa-miR-590-3p	M10	Yes
hsa-miR-20a-5p	M10	Yes
hsa-miR-148b-3p	M10	No
hsa-miR-582-5p	M10	Yes
hsa-miR-361-5p	M10	No
hsa-miR-340-5p	M10	Yes
hsa-miR-126-5p	M10	Yes
hsa-let-7f-2-3p	M10	Yes
hsa-let-7g-5p	M10	No
hsa-miR-374b-3p	M10	Yes
hsa-miR-664a-3p	M10	Yes
hsa-let-7f-1-3p	M10	Yes
hsa-miR-32-5p	M10	No
hsa-let-7a-5p	M11	Yes
hsa-miR-26a-5p	M11	Yes
hsa-miR-27a-3p	M11	Yes
hsa-miR-196b-5p	M11	Yes
hsa-miR-30c-5p	M11	Yes
hsa-miR-195-5p	M11	Yes
hsa-miR-10a-3p	M11	Yes
hsa-miR-202-5p	M11	Yes
hsa-miR-30b-5p	M11	No
hsa-miR-1-3p	M11	Yes
hsa-miR-196a-5p	M11	No
hsa-let-7d-5p	M11	No
hsa-miR-365a-3p	M11	No
hsa-miR-365b-3p	M11	No
hsa-miR-99a-3p	M11	No
hsa-miR-30e-5p	M11	No
hsa-miR-4286	M11	No
hsa-miR-199a-3p	M11	No
hsa-miR-199b-3p	M11	No
hsa-miR-335-3p	M11	Yes
hsa-miR-31-3p	M12	Yes
hsa-miR-450b-5p	M12	Yes
hsa-miR-21-5p	M12	Yes
hsa-miR-135b-5p	M12	Yes
hsa-miR-6516-3p	M12	Yes
hsa-miR-155-5p	M12	Yes
hsa-miR-135b-3p	M12	Yes
hsa-miR-31-5p	M12	Yes
hsa-miR-493-5p	M12	Yes
hsa-miR-625-3p	M12	Yes
hsa-miR-652-5p	M12	Yes
hsa-miR-147b-5p	M12	Yes
hsa-miR-374a-3p	M12	Yes
hsa-miR-181a-3p	M12	Yes
hsa-miR-26a-2-3p	M12	No
hsa-miR-450a-5p	M12	Yes
hsa-miR-376a-5p	M12	No
hsa-miR-181b-3p	M12	Yes
hsa-miR-20b-5p	M2	Yes
hsa-miR-15b-5p	M2	Yes
hsa-miR-106a-5p	M2	Yes
hsa-miR-144-5p	M2	Yes
hsa-miR-25-3p	M2	No
hsa-miR-548d-5p	M2	Yes
hsa-miR-548ad-5p	M2	Yes
hsa-miR-548ay-5p	M2	Yes
hsa-miR-363-3p	M2	Yes
hsa-miR-486-5p	M2	Yes
hsa-miR-548ae-5p	M2	Yes
hsa-miR-16-2-3p	M2	Yes
hsa-miR-93-5p	M2	Yes
hsa-miR-486-3p	M2	Yes
hsa-miR-107	M2	Yes
hsa-miR-4772-5p	M2	Yes
hsa-miR-92a-3p	M2	Yes
hsa-miR-576-5p	M2	Yes
hsa-miR-624-5p	M2	Yes
hsa-miR-484	M2	Yes
hsa-miR-30d-3p	M3	Yes
hsa-miR-100-5p	M3	Yes
hsa-miR-149-5p	M3	Yes
hsa-miR-99a-5p	M3	Yes
hsa-let-7c-5p	M3	Yes
hsa-miR-30b-3p	M3	Yes
hsa-let-7b-5p	M3	Yes
hsa-miR-23b-5p	M3	Yes
hsa-miR-24-3p	M3	Yes
hsa-miR-375-3p	M3	Yes
hsa-miR-29c-5p	M3	Yes
hsa-miR-141-3p	M3	Yes
hsa-miR-218-5p	M3	Yes
hsa-miR-193a-3p	M3	Yes
hsa-miR-6510-3p	M3	Yes
hsa-miR-4520-2-3p	M3	Yes
hsa-miR-328-3p	M3	Yes
hsa-miR-4520-3p	M3	Yes
hsa-miR-3617-5p	M3	Yes
hsa-miR-224-3p	M3	Yes
hsa-miR-654-3p	M5	Yes
hsa-miR-1185-1-3p	M5	Yes
hsa-miR-539-3p	M5	Yes
hsa-miR-409-5p	M5	No
hsa-miR-382-3p	M5	Yes
hsa-miR-410-3p	M5	Yes
hsa-miR-1185-2-3p	M5	Yes
hsa-miR-379-3p	M5	Yes
hsa-miR-889-3p	M5	Yes
hsa-miR-944	M5	Yes
hsa-miR-411-3p	M5	Yes
hsa-miR-329-3p	M5	Yes
hsa-miR-369-3p	M5	No
hsa-miR-154-3p	M5	Yes
hsa-miR-487a-3p	M5	Yes
hsa-miR-376a-3p	M5	Yes
hsa-miR-1197	M5	Yes
hsa-miR-323a-3p	M5	Yes
hsa-miR-337-3p	M5	No
hsa-miR-758-3p	M5	Yes
hsa-miR-299-3p	M6	Yes
hsa-miR-432-5p	M6	Yes
hsa-miR-27a-5p	M6	Yes
hsa-miR-4326	M6	Yes
hsa-miR-21-3p	M6	Yes
hsa-miR-376b-3p	M6	Yes
hsa-miR-1268b	M6	Yes
hsa-miR-7974	M6	Yes
hsa-miR-130a-5p	M6	Yes
hsa-miR-503-5p	M6	Yes
hsa-miR-362-3p	M6	Yes
hsa-miR-188-5p	M6	Yes
hsa-miR-665	M6	Yes
hsa-miR-1307-5p	M6	Yes
hsa-miR-150-5p	M6	Yes
hsa-miR-500a-5p	M6	Yes
hsa-miR-500b-5p	M6	Yes
hsa-miR-380-5p	M6	Yes
hsa-miR-150-3p	M6	No
hsa-miR-675-3p	M6	Yes
hsa-miR-139-5p	M7	Yes
hsa-miR-28-5p	M7	No
hsa-miR-143-3p	M7	Yes
hsa-miR-133a-5p	M7	Yes
hsa-miR-140-5p	M7	Yes
hsa-miR-204-5p	M7	Yes
hsa-miR-30a-5p	M7	Yes
hsa-miR-10b-3p	M7	Yes
hsa-miR-145-3p	M7	Yes
hsa-miR-29a-3p	M7	No
hsa-miR-335-5p	M7	Yes
hsa-miR-125b-5p	M7	Yes
hsa-miR-145-5p	M7	Yes
hsa-miR-30d-5p	M7	Yes
hsa-miR-10b-5p	M7	Yes
hsa-miR-133a-3p	M7	Yes
hsa-miR-497-5p	M7	Yes
hsa-miR-29b-2-5p	M7	Yes
hsa-miR-125a-5p	M7	Yes
hsa-miR-101-5p	M7	Yes
hsa-miR-34c-5p	M8	Yes
hsa-miR-12136	M8	Yes
hsa-miR-34a-5p	M8	Yes
hsa-miR-517a-3p	M8	Yes
hsa-miR-517b-3p	M8	Yes
hsa-miR-455-3p	M8	Yes
hsa-miR-146a-5p	M8	Yes
hsa-miR-516a-5p	M8	Yes
hsa-miR-34c-3p	M8	Yes
hsa-miR-34b-3p	M8	Yes
hsa-miR-542-3p	M8	Yes
hsa-miR-7704	M8	Yes
hsa-miR-147b-3p	M8	Yes
hsa-miR-619-5p	M8	Yes
hsa-miR-3117-3p	M8	Yes
hsa-miR-4508	M8	Yes
hsa-miR-424-5p	M8	Yes
hsa-miR-1248	M8	Yes
hsa-miR-549a-3p	M8	Yes
hsa-miR-10395-3p	M8	Yes
hsa-miR-200b-3p	M9	Yes
hsa-miR-429	M9	Yes
hsa-miR-205-5p	M9	Yes
hsa-miR-508-3p	M9	No
hsa-miR-200c-3p	M9	No
hsa-miR-200a-3p	M9	Yes
hsa-miR-509-3-5p	M9	Yes
hsa-miR-211-5p	M9	Yes
hsa-miR-23b-3p	M9	Yes
hsa-miR-125b-2-3p	M9	Yes
hsa-miR-96-5p	M9	Yes
hsa-miR-506-3p	M9	Yes
hsa-miR-509-3p	M9	Yes
hsa-miR-200b-5p	M9	Yes
hsa-miR-548o-3p	M9	Yes
hsa-miR-27b-3p	M9	No
hsa-miR-509-5p	M9	No
hsa-miR-9-5p	M9	No
hsa-miR-183-5p	M9	No
hsa-miR-514a-5p	M9	Yes
