## Additional file 4 for "Integrative small and long RNA-omics analysis of human healing and non-healing wounds discovers cooperating microRNAs as therapeutic targets"

### Sheet: Additional file 4
Additional file 4: Transcription factors (TF) regulating miRNA expression in each module. (related to Fig. 2c,d and Fig. S2b-i)
Transciption factor	miRNA-module	Odds_Ratio1	Pvalue1	FDR1	CI95%Lower1	CI95%Upper1	TF_module_cor_pvalue2	TF_module_cor_coefficient2	Number of miRNAs regulated by the TF in each module (Overlaps)	Number of miRNAs regulated by the TF	Number of miRNAs in each module	Number of miRNAs used as a background
MYC	m10	7.93451	0.000654543	0.0270981	2.29092	24.7249	3.04275e-05	0.792979	6	38	18	562
MYC	m11	8.652	2.19565e-05	0.002525	3.14174	22.4945	0.00261305	0.6353	9	38	27	562
NFATC3	m11	45.1288	5.98625e-05	0.00496114	6.12137	518.521	0.0164364	0.529148	4	6	27	562
ETS1	m12	28.2211	0.00074971	0.0292811	3.78574	184.726	0.00816856	0.573733	3	7	17	562
MAX	m2	120.303	1.72944e-09	1.78997e-06	20.6615	1288.54	0.049711	0.444265	7	9	22	562
RUNX1	m2	80.1965	5.62814e-09	3.88342e-06	16.4554	523.306	0.000350363	0.71936	7	10	22	562
HOXA10	m3	41.2557	0.000497003	0.0218893	4.46226	515.141	9.12364e-05	0.763007	3	5	22	562
MEN1	m3	41.2557	0.000497003	0.0218893	4.46226	515.141	3.02853e-06	0.84324	3	5	22	562
SMAD3	m7	11.6553	0.00132045	0.0396136	2.45528	44.8275	5.19708e-06	0.832799	4	16	19	562
TP53	m7	8.11338	0.000569247	0.0240478	2.35465	24.9985	0.00317641	0.625595	6	35	19	562
BMP4	m9	103.394	1.25492e-05	0.00162356	9.68782	5087.91	0.00020112	0.738396	4	5	24	562
GATA3	m9	74.0153	0.000267376	0.0141915	5.69284	3909.45	0.000222337	0.73507	3	4	24	562
GRHL2	m9	103.394	1.25492e-05	0.00162356	9.68782	5087.91	7.04634e-06	0.826584	4	5	24	562
KLF4	m9	28.8664	2.46455e-06	0.000728803	6.99939	120.439	8.08894e-05	0.766519	6	12	24	562
KLF5	m9	103.394	1.25492e-05	0.00162356	9.68782	5087.91	0.00314622	0.626077	4	5	24	562
TP53	m9	11.6864	3.3216e-06	0.000763967	4.11057	31.8107	0.00355037	0.619917	9	35	24	562
TP63	m9	14.9451	0.000695487	0.0282286	2.96581	64.748	0.017059	0.526604	4	11	24	562
TP73	m9	20.9192	0.00028148	0.0142113	3.8529	105.735	0.0136639	0.541515	4	9	24	562
1Fisher’s exact tests were employed to evaluate the enrichment of each TF in the significant modules.
2Pearson correlation between the TF expression and the PC1 of miRNA modules.
