## Additional file 6 for "Integrative small and long RNA-omics analysis of human healing and non-healing wounds discovers cooperating microRNAs as therapeutic targets"

### Sheet: Sheet1
Additional file 6: Transcription factors (TF) with targets enriched in significant mRNA modules. (related to Fig. S4c)
Transciption factor	mRNA-module	Odds_Ratio1	Pvalue1	FDR1	CI95%Lower1	CI95%Upper1	TF_module_cor_pvalue2	TF_module_cor_coefficient2	Number of mRNAs regulated by the TF in each module (Overlaps)	Number of TF targets	Number of mRNAs in each module	Number of mRNAs used as a background
NFKB1	M1	1.85382	3.87311e-05	0.0184699	1.37917	2.48088	1.53211e-08	0.915488	81	205	3172	12069
RELA	M1	1.80691	7.34966e-05	0.0311544	1.34097	2.423	0.000117897	0.755326	79	203	3172	12069
RFX5	M12	56.2137	6.57403e-05	0.0295058	8.6409	290.939	9.87193e-05	0.760674	3	8	130	12069
E2F1	M7	9.75927	1.07417e-17	8.19592e-14	6.12722	15.1917	0.000785868	0.688688	30	111	467	12069
RB1	M7	9.60678	9.90888e-06	0.00840053	3.65929	22.7258	0.0288994	0.488384	8	29	467	12069
TFDP1	M7	100.831	1.99214e-10	5.06668e-07	20.0566	971.103	0.00227142	0.642073	8	10	467	12069
SPI1	M8	14.796	3.33985e-11	1.27415e-07	7.22536	28.8248	5.75548e-12	0.965531	14	46	359	12069
1Fisher’s exact tests were employed to evaluate the enrichment of each TF in the significant modules.
2Pearson correlation between the expression of TFs and PC1 of mRNA modules.
