## Additional file 7 for "Integrative small and long RNA-omics analysis of human healing and non-healing wounds discovers cooperating microRNAs as therapeutic targets"

### Sheet: Module-module enrichment
Gene set enrichment analysis for VU-affected DE mRNAs and mRNA modules in the strongest targets of VU-associated DE miRNAs and miRNA modules. (related to Fig. 4a)
Target group	mRNA module	Odds ratio	P_value	lower 95% CI	Upper 95% CI	Number of miR targets in each mRNA module (Overlaps)	Number of genes in each mRNA module	Number of miR targets predicted by Targetscan	Number of genes used as a background
Targets of downregulated miRs	Down-regulated mRNAs	1.41111	0.131028	0.877718	2.177	24	203	1392	15969
	M5	0.950703	0.754773	0.73007	1.22209	71	851
	Up-regulated mRNAs	0.871087	0.71806	0.496125	1.435	17	221
	M9	1.22833	0.251954	0.845283	1.73918	37	354
	M10	1.04118	0.893063	0.579422	1.74955	16	177
	M11	0.668933	0.267455	0.313834	1.26735	10	165
	M12	0.777455	0.637934	0.346387	1.53003	9	130
Targets of m3 module miRs	Down-regulated mRNAs	1.43599	0.0455758	0.986823	2.04656	40	203	2341
	M5	1.05256	0.584114	0.861717	1.27775	130	851
	Up-regulated mRNAs	1.33178	0.103426	0.921882	1.88445	41	221
	M9	1.24245	0.128468	0.925516	1.64569	62	354
	M10	0.86816	0.593739	0.533161	1.35452	23	177
	M11	1.23516	0.319913	0.795467	1.85968	29	165
	M12	1.12262	0.618379	0.666717	1.80713	21	130
Targets of m7 module miRs	Down-regulated mRNAs	1.08026	0.700993	0.726249	1.56673	35	203	2584
	M5	0.851657	0.114461	0.693366	1.039	121	851
	Up-regulated mRNAs	0.974374	1	0.657074	1.40807	35	221
	M9	1.28443	0.067926	0.970864	1.68014	70	354
	M10	0.850528	0.537737	0.532471	1.30741	25	177
	M11	0.917612	0.751504	0.573152	1.41463	25	165
	M12	1.11449	0.632396	0.676213	1.76522	23	130
Targets of m9 module miRs	Down-regulated mRNAs	1.21061	0.323732	0.817802	1.74933	36	203	2419
	M5	0.649438	8.15242e-05	0.513751	0.812818	90	851
	Up-regulated mRNAs	0.810468	0.344672	0.523487	1.21218	28	221
	M9	1.46931	0.00538951	1.11555	1.91482	73	354
	M10	0.711192	0.170376	0.42195	1.13901	20	177
	M11	0.55369	0.0287648	0.30184	0.944718	15	165
	M12	0.728962	0.324534	0.394437	1.25588	15	130
Targets of upregulated miRs	Down-regulated mRNAs	1.57788	0.00868676	1.10715	2.2112	46	203	2515
	M5	1.27552	0.00779708	1.06218	1.52477	162	851
	Up-regulated mRNAs	1.00672	0.926139	0.678842	1.45485	35	221
	M9	1.37658	0.0218565	1.0437	1.79598	72	354
	M10	0.962505	0.917647	0.612589	1.46076	27	177
	M11	0.528616	0.0178064	0.288189	0.90189	15	165
	M12	1.0309	0.903688	0.612293	1.65924	21	130
Targets of m8 module miRs	Down-regulated mRNAs	1.51631	0.0198624	1.06069	2.13031	45	203	2538
	M5	1.5069	4.37142e-06	1.26586	1.78714	185	851
	Up-regulated mRNAs	1.20872	0.267034	0.836916	1.71001	41	221
	M9	1.36136	0.0270836	1.03219	1.7761	72	354
	M10	1.21551	0.302152	0.804276	1.78952	33	177
	M11	1.1693	0.454515	0.758129	1.75128	30	165
	M12	1.07869	0.718321	0.647837	1.72173	22	130
Targets of m12 module miRs	Down-regulated mRNAs	1.27434	0.253495	0.814093	1.92511	27	203	1721
	M5	0.626018	0.000330945	0.47193	0.817416	61	851
	Up-regulated mRNAs	1.00872	0.913252	0.629269	1.55059	24	221
	M9	1.3397	0.0681363	0.965693	1.82476	49	354
	M10	0.389077	0.0047051	0.164992	0.786233	8	177
	M11	0.471842	0.0228932	0.211406	0.921194	9	165
	M12	0.688111	0.31921	0.321095	1.31325	10	130
