## Additional file 9 for "Integrative small and long RNA-omics analysis of human healing and non-healing wounds discovers cooperating microRNAs as therapeutic targets"

### Sheet: experimental validation
Source data for experimental validation of miRNAs’ expression in human skin wounds (Figure5 a-i)
a miR-149-5p					b miR-218-5p					c miR-96-5p					d miR-7704
Skin	Wound 1	Wound 7	VU		Skin	Wound 1	Wound 7	VU		Skin	Wound 1	Wound 7	VU		Skin	Wound 1	Wound 7	VU
0.95934	0.390353	0.457135	Undetermined		1.11173	0.473369	0.545993	0.0251867		1.00347	1.11279	1.28689	0.366934		1.32908	0.900236	1.54864	16.5715
0.963172	0.561204	0.260941	0.0496801		1.1576	0.626311	0.377583	0.352567		1.02955	0.941212	0.998627	0.449605		1.63328	0.568629	0.952428	1.83971
0.435925	0.264414	0.232267	Undetermined		0.814123	0.51534	0.513372	0.215541		0.530707	0.915903	1.06599	0.0667747		0.383653	0.452799	0.497457	11.1793
1.43565	0.579794	0.527348	0.0657686		1.09356	0.714935	0.540127	0.192854		0.860944	0.694983	1.15995	0.404304		1.01267	0.662659	1.25832	2.17886
1.45264	0.507864	0.376148	0.0267071		1.11418	0.785048	0.702745	0.191749		1.11823	0.693815	0.85925	0.354379		0.849042	0.603215	2.06577	3.69418
1.02648	0.752923	0.473212	0.0194254		0.840223	0.642504	0.812709	0.11395		1.33532	1.22937	1.16517	0.281206		1.28639	0.913193	2.43104	17.2337
0.726801	0.348077	0.450711	0.0226844		0.868581	0.347604	0.602089	0.201308		1.12177	0.953536	1.62653	0.166134		0.505886	0.589747	0.77848	2.33892
			0.086611					0.158179					0.750843					4.37801
			0.0141867					0.224828					0.334234					3.02148
			0.0552552					0.200165					0.375635					3.40229
			0.0649132					0.113598					1.2523					10.7868
			0.0548691					0.121544					0.711656					5.82841
e miR-424-5p					f miR-31-3p					g miR-450b-5p					h miR-516b-5p
Skin	Wound 1	Wound 7	VU		Skin	Wound 1	Wound 7	VU		Skin	Wound 1	Wound 7	VU		Skin	Wound 1	Wound 7	VU
0.934819	1.99452	3.83846	5.65441		0.123307	2.81079	97.9374	33.4993		0.745937	0.844426	1.42017	0.760377		0.212793	2.25056	0.939022	38.6119
0.82034	1.90791	2.09279	6.5563		1.15686	3.04059	51.1045	88.1028		0.866781	2.23101	0.441727	3.29645		1.19228	0.22125	4.93612	3.26246
1.57238	3.41514	2.82437	6.5377		0.577938	3.81151	38.1779	15.7748		1.64479	3.57065	1.02485	1.93097		0.343576	2.14027	4.05403	29.6268
1.07763	2.38934	2.86251	6.62525		0.909225	1.94703	88.091	107.294		1.56864	1.82047	1.79615	5.14862		0.865358	0.176523	5.82852	7.95584
0.931523	1.85537	3.79648	15.3842		0.390602	2.402	52.0678	126.906		0.328465	1.66852	2.95696	9.90261		1.21038	0.885498	4.87271	10.9618
0.882197	1.56131	3.10749	12.0816		1.949	5.86473	94.2383	333.24		1.42919	0.967956	1.06467	8.76713		2.60006	1.17802	6.47575	9.78975
0.781115	1.75228	1.6072	9.67747		1.89306	4.0239	41.9976	154.167		0.416197	1.57411	1.57258	6.57054		0.575546	1.32769	2.77491	1.00551
			6.31705					254.023					6.05239					1.0704
			7.18171					235.46					5.31074					0.46606
			10.6531					92.0724					7.43514					6.1417
			5.40092					335.363					0.817234					16.1686
			5.99672					188.052					5.53566					35.3617
i miR-517b-3p
Skin	Wound 1	Wound 7	VU
1.39676	1.22419	1.4544	14.2046
0.422177	1.63023	1.53251	2.44926
1.00493	2.21789	0.837463	17.1097
0.754725	1.0075	1.41017	1.50944
1.41761	0.984837	3.22334	6.89719
1.04418	0.866358	1.23346	4.54798
0.959613	2.34796	2.23754	0.690378
			0.455522
			Undetermined
			1.44909
			13.0087
			20.1124

### Sheet: GSEA results
Enrichment analysis of the experimentally validated miRNA targets for the venous ulcer (VU) gene signature. (related to Fig. 5n)
1A list of miRNA targets validated by the microarray and in VU gene signature can be found in the other sheet of this table.
Cell type used for miRNA overexpression (OE)	miRNA	VU associated mRNA_module	Odds_Ratio	Pvalue	FDR	CI95%Lower	CI95%Upper	Number of target mRNAs regulated by the miR in the microarray and in VU gene signature1	Number of mRNAs in each module	Number of mRNAs regulated in the microarray	Number of genes used as a background
Keratinocyte	hsa-miR-34a-5p	M5	1.91219	0.00109612	0.00767284	1.29234	2.74982	34	851	356	15969
		M9	0.882412	1	1	0.349519	1.85724	7	354
		M11	0.810575	1	1	0.164622	2.43093	3	165
		M12	0.33813	0.375394	0.87592	0.0084747	1.92998	1	130
		Up	1.22773	0.641308	1	0.442562	2.74376	6	221
		Down	0.214904	0.141882	0.496585	0.00540275	1.21895	1	203
Keratinocyte	hsa-miR-34c-5p	M5	1.64071	0.0230626	0.161438	1.05658	2.45436	27	851	323
		M9	1.27118	0.442715	0.6198	0.570969	2.47273	9	354
		M11	0.293187	0.268365	0.6198	0.00735861	1.66827	1	165
		M12	0.755365	1	1	0.0901119	2.80741	2	130
		Up	1.12319	0.806795	0.941261	0.358573	2.68965	5	221
		Down	0.237439	0.199204	0.6198	0.0059671	1.34765	1	203
Keratinocyte	hsa-miR-96-5p	M5	0.825049	0.846781	0.987911	0.296414	1.85298	6	851	135
		M9	1.70644	0.22873	0.928538	0.541533	4.12356	5	354
		M11	0	0.652287	0.928538	0	2.66014	0	165
		M12	0	0.631053	0.928538	0	3.39393	0	130
		Up	1.62795	0.438479	0.928538	0.328942	4.92584	3	221
		Down	0.577523	1	1	0.0144463	3.30996	1	203
Keratinocyte	hsa-miR-218-5p	M5	0.449728	0.219462	0.384059	0.0912454	1.35143	3	851	121
		M9	2.32364	0.052579	0.177593	0.829696	5.265	6	354
		M11	0.796961	1	1	0.0198926	4.58776	1	165
		M12	3.14668	0.0761113	0.177593	0.63144	9.63289	3	130
		Up	3.11896	0.0265029	0.177593	0.984154	7.60242	5	221
		Down	0.645476	1	1	0.0161294	3.7067	1	203
Fibroblast	hsa-miR-424-5p	M5	0.859104	1	1	0.172117	2.63847	3	851	65
		M9	0	0.406835	1	0	2.57831	0	354
		M11	0	1	1	0	5.6302	0	165
		M12	0	1	1	0	7.1838	0	130
		Up	0	1	1	0	4.17782	0	221
		Down	1.21455	0.565373	1	0.0301358	7.09039	1	203
Keratinocyte	hsa-miR-424-5p	M5	0.361816	0.522144	1	0.00897163	2.11815	1	851	50
		M9	0	0.629957	1	0	3.38382	0	354
		M11	0	1	1	0	7.38968	0	165
		M12	0	1	1	0	9.42817	0	130
		Up	0	1	1	0	5.48359	0	221
		Down	0	1	1	0	5.97946	0	203
Keratinocyte	hsa-miR-450b-5p	M5	1.04507	1	1	0.0249771	6.68502	1	851	18
		M9	0	1	1	0	10.0706	0	354
		M11	0	1	1	0	21.9797	0	165
		M12	0	1	1	0	28.0335	0	130
		Up	0	1	1	0	16.3067	0	221
		Down	0	1	1	0	17.7877	0	203
Keratinocyte	hsa-miR-516b-5p	M5	1.29246	0.435153	1	0.575339	2.54597	9	851	133
		M9	0.671595	1	1	0.0801674	2.49322	2	354
		M11	0.723959	1	1	0.0180838	4.16109	1	165
		M12	0.922426	1	1	0.0230042	5.32077	1	130
		Up	1.6532	0.435259	1	0.333979	5.0043	3	221
		Down	1.18756	0.687239	1	0.141359	4.4322	2	203
Keratinocyte	hsa-miR-7704	M5	2.90738	0.00195558	0.0136891	1.43182	5.41435	12	851	86
		M9	1.05055	0.716342	0.835732	0.124669	3.94336	2	354
		M11	2.29603	0.22301	0.520357	0.271294	8.68836	2	165
		M12	1.43668	0.505821	0.708149	0.0356846	8.36537	1	130
		Up	1.7029	0.334471	0.585323	0.201624	6.4188	2	221
		Down	2.83392	0.0965617	0.337966	0.568043	8.69313	3	203

### Sheet: Validated miR targets in VU
MiRNA targets validated by the microarray and in VU gene signature. (related to Fig. S9j, k)
Cell type used for miRNA OE	miRNA	VU-associated mRNA module	Target mRNAs regulated by the miR in the microarray and in VU gene signature	log2foldchange in the microarray	P.Value in the microarray
Keratinocyte	hsa-miR-34a-5p	M5	ANKRD52	-0.593333	0.0333864
Keratinocyte	hsa-miR-34a-5p	M5	ATP13A1	-0.606667	0.0433997
Keratinocyte	hsa-miR-34a-5p	M5	CYREN	-1.35333	0.000341054
Keratinocyte	hsa-miR-34a-5p	M5	DHRS13	-0.95	0.00366427
Keratinocyte	hsa-miR-34a-5p	M5	FGFRL1	-0.756667	0.0229233
Keratinocyte	hsa-miR-34a-5p	M5	FLOT2	-1.41	0.00297896
Keratinocyte	hsa-miR-34a-5p	M5	GEMIN5	-1.80333	0.000330897
Keratinocyte	hsa-miR-34a-5p	M5	GRK6	-1.35667	0.000659286
Keratinocyte	hsa-miR-34a-5p	M5	HCFC1	-1.09667	0.0058364
Keratinocyte	hsa-miR-34a-5p	M5	HGH1	-1.57333	0.00108034
Keratinocyte	hsa-miR-34a-5p	M5	HMGA1	-1.01	0.00215336
Keratinocyte	hsa-miR-34a-5p	M5	KNOP1	-0.59	0.0207729
Keratinocyte	hsa-miR-34a-5p	M5	MAGT1	-2.13	2.02e-05
Keratinocyte	hsa-miR-34a-5p	M5	MAP2K3	-0.766667	0.0184823
Keratinocyte	hsa-miR-34a-5p	M5	MFN2	-0.76	0.0179486
Keratinocyte	hsa-miR-34a-5p	M5	MSL2	-1.17333	0.000918675
Keratinocyte	hsa-miR-34a-5p	M5	MTA2	-1.54667	0.000141337
Keratinocyte	hsa-miR-34a-5p	M5	NDST1	-1.34	0.00126298
Keratinocyte	hsa-miR-34a-5p	M5	NECTIN1	-2.37667	4.2e-06
Keratinocyte	hsa-miR-34a-5p	M5	NOL6	-0.963333	0.0071144
Keratinocyte	hsa-miR-34a-5p	M5	PLPPR2	-0.67	0.0159557
Keratinocyte	hsa-miR-34a-5p	M5	RIN1	-0.963333	0.0193786
Keratinocyte	hsa-miR-34a-5p	M5	RPIA	-1.00333	0.0141204
Keratinocyte	hsa-miR-34a-5p	M5	SEMA4B	-1.51667	0.000441276
Keratinocyte	hsa-miR-34a-5p	M5	SGTA	-1.24667	0.0019475
Keratinocyte	hsa-miR-34a-5p	M5	SLC27A4	-0.94	0.00207757
Keratinocyte	hsa-miR-34a-5p	M5	SPRYD4	-0.69	0.0273522
Keratinocyte	hsa-miR-34a-5p	M5	TGFBRAP1	-0.846667	0.00529562
Keratinocyte	hsa-miR-34a-5p	M5	TMEM201	-1.48	0.000666078
Keratinocyte	hsa-miR-34a-5p	M5	TRMT61A	-1.02	0.0251508
Keratinocyte	hsa-miR-34a-5p	M5	TTC19	-0.773333	0.0321397
Keratinocyte	hsa-miR-34a-5p	M5	VPS37B	-1.11	0.0087125
Keratinocyte	hsa-miR-34a-5p	M5	VPS4A	-1.08	0.00580309
Keratinocyte	hsa-miR-34a-5p	M5	ZSCAN22	-1.42667	0.000424854
Keratinocyte	hsa-miR-34c-5p	M5	ANKRD52	-0.593333	0.0333864
Keratinocyte	hsa-miR-34c-5p	M5	CYREN	-1.35333	0.000341054
Keratinocyte	hsa-miR-34c-5p	M5	DHRS13	-0.95	0.00366427
Keratinocyte	hsa-miR-34c-5p	M5	FLOT2	-1.41	0.00297896
Keratinocyte	hsa-miR-34c-5p	M5	GEMIN5	-1.80333	0.000330897
Keratinocyte	hsa-miR-34c-5p	M5	GPS2	-0.706667	0.0437794
Keratinocyte	hsa-miR-34c-5p	M5	GRK6	-1.35667	0.000659286
Keratinocyte	hsa-miR-34c-5p	M5	HMGA1	-1.01	0.00215336
Keratinocyte	hsa-miR-34c-5p	M5	IGFBP4	-0.740833	0.0426235
Keratinocyte	hsa-miR-34c-5p	M5	MAGT1	-2.13	2.02e-05
Keratinocyte	hsa-miR-34c-5p	M5	MFN2	-0.76	0.0179486
Keratinocyte	hsa-miR-34c-5p	M5	MTA2	-1.54667	0.000141337
Keratinocyte	hsa-miR-34c-5p	M5	NAT10	-0.7825	0.0183711
Keratinocyte	hsa-miR-34c-5p	M5	NDST1	-1.34	0.00126298
Keratinocyte	hsa-miR-34c-5p	M5	NECTIN1	-2.37667	4.2e-06
Keratinocyte	hsa-miR-34c-5p	M5	NOL6	-0.963333	0.0071144
Keratinocyte	hsa-miR-34c-5p	M5	RTL8B	-1.03	0.00411431
Keratinocyte	hsa-miR-34c-5p	M5	SEMA4B	-1.51667	0.000441276
Keratinocyte	hsa-miR-34c-5p	M5	SGTA	-1.24667	0.0019475
Keratinocyte	hsa-miR-34c-5p	M5	SLC27A4	-0.94	0.00207757
Keratinocyte	hsa-miR-34c-5p	M5	SLC35F6	-0.674167	0.0322716
Keratinocyte	hsa-miR-34c-5p	M5	SPRYD4	-0.69	0.0273522
Keratinocyte	hsa-miR-34c-5p	M5	TGFBRAP1	-0.846667	0.00529562
Keratinocyte	hsa-miR-34c-5p	M5	TTC19	-0.773333	0.0321397
Keratinocyte	hsa-miR-34c-5p	M5	VPS37B	-1.11	0.0087125
Keratinocyte	hsa-miR-34c-5p	M5	VPS4A	-1.08	0.00580309
Keratinocyte	hsa-miR-34c-5p	M5	ZSCAN22	-1.42667	0.000424854
Keratinocyte	hsa-miR-96-5p	M9	TP53INP1	-0.666667	0.000960569
Keratinocyte	hsa-miR-96-5p	M9	LAMC1	-0.653333	0.0001799
Keratinocyte	hsa-miR-96-5p	M9	EDNRA	-0.9	0.00198885
Keratinocyte	hsa-miR-96-5p	M9	GJC1	-0.596667	0.00125393
Keratinocyte	hsa-miR-96-5p	M9	FN1	-1.16333	8.49863e-06
Keratinocyte	hsa-miR-96-5p	Up	TP53INP1	-0.666667	0.000960569
Keratinocyte	hsa-miR-96-5p	Up	EDNRA	-0.9	0.00198885
Keratinocyte	hsa-miR-96-5p	Up	GJC1	-0.596667	0.00125393
Keratinocyte	hsa-miR-218-5p	M9	DSC2	-1	6.14936e-06
Keratinocyte	hsa-miR-218-5p	M9	TRAF5	-0.7	0.0127684
Keratinocyte	hsa-miR-218-5p	M9	PAG1	-0.806667	0.0266548
Keratinocyte	hsa-miR-218-5p	M9	TP53INP1	-0.666667	0.000960569
Keratinocyte	hsa-miR-218-5p	M9	ITM2C	-0.643333	0.000326912
Keratinocyte	hsa-miR-218-5p	M9	ROBO1	-1.72667	3.23297e-07
Keratinocyte	hsa-miR-218-5p	M12	VOPP1	-1.18	6.5645e-06
Keratinocyte	hsa-miR-218-5p	M12	TXNDC5	-1.37	1.55247e-06
Keratinocyte	hsa-miR-218-5p	Up	VOPP1	-1.18	6.5645e-06
Keratinocyte	hsa-miR-218-5p	Up	TXNDC5	-1.37	1.55247e-06
Keratinocyte	hsa-miR-218-5p	Up	TRAF5	-0.7	0.0127684
Keratinocyte	hsa-miR-218-5p	Up	PAG1	-0.806667	0.0266548
Keratinocyte	hsa-miR-218-5p	Up	TP53INP1	-0.666667	0.000960569
Fibroblast	hsa-miR-424-5p	M5	SLC25A22	-1.09333	0.000538864
Fibroblast	hsa-miR-424-5p	M5	CCND3	-0.583333	0.00559809
Fibroblast	hsa-miR-424-5p	M5	VPS4A	-1.08	0.00580309
Fibroblast	hsa-miR-424-5p	Down	GHR	-0.59	0.00378973
Keratinocyte	hsa-miR-424-5p	M5	CHPT1	-0.636667	0.00287982
Keratinocyte	hsa-miR-450b-5p	M5	IFI35	-0.606667	0.0111785
Keratinocyte	hsa-miR-516b-5p	M5	NINJ1	-0.746667	0.0108751
Keratinocyte	hsa-miR-516b-5p	M5	KCTD2	-0.7	0.00423802
Keratinocyte	hsa-miR-516b-5p	M5	MFN2	-0.76	0.0179486
Keratinocyte	hsa-miR-516b-5p	M5	HCFC1	-1.09667	0.0058364
Keratinocyte	hsa-miR-516b-5p	M5	SLC1A5	-0.696667	0.000142584
Keratinocyte	hsa-miR-516b-5p	M5	BCL2L1	-0.903333	3.37342e-05
Keratinocyte	hsa-miR-516b-5p	M5	SLC9A1	-1.02667	1.06164e-05
Keratinocyte	hsa-miR-516b-5p	M5	STRN4	-0.826667	0.00112587
Keratinocyte	hsa-miR-516b-5p	M5	TADA2B	-0.766667	0.000541872
Keratinocyte	hsa-miR-516b-5p	Down	CXCL14	-0.6	0.0119892
Keratinocyte	hsa-miR-516b-5p	Down	SCARA3	-1.15333	1.99449e-05
Keratinocyte	hsa-miR-7704	M5	TRAF4	-0.823333	0.000530628
Keratinocyte	hsa-miR-7704	M5	AQP3	-1.02333	0.000603114
Keratinocyte	hsa-miR-7704	M5	POM121	-1.13333	9.61016e-05
Keratinocyte	hsa-miR-7704	M5	PPP2R1A	-0.786667	0.000826553
Keratinocyte	hsa-miR-7704	M5	MINK1	-2.03667	1.38766e-06
Keratinocyte	hsa-miR-7704	M5	NINJ1	-0.746667	0.0108751
Keratinocyte	hsa-miR-7704	M5	PLPPR2	-0.67	0.0159557
Keratinocyte	hsa-miR-7704	M5	C19orf47	-0.616667	0.00793623
Keratinocyte	hsa-miR-7704	M5	NOC4L	-0.763333	0.000613532
Keratinocyte	hsa-miR-7704	M5	POLR2E	-0.96	0.000132514
Keratinocyte	hsa-miR-7704	M5	HDGF	-0.723333	0.000346605
Keratinocyte	hsa-miR-7704	Down	AQP3	-1.02333	0.000603114
