## Additional file 11 for "Integrative small and long RNA-omics analysis of human healing and non-healing wounds discovers cooperating microRNAs as therapeutic targets"

### Sheet: Sheet1
Source data for cooperation of miR-34a, miR-424, and miR-516 in regulating keratinocyte proliferation and inflammatory response. (related to Figure 7b-e)
Figure 7b						Figure 7c
Ctl	miR-34a-5p/Ctl	miR-424-5p/Ctl	miR-34a-5p/424-5p			Ctl	34a-5p/Ctl	424-5p/Ctl	34a-5p/424-5p
0.82	0.51	0.44	0.28			65.3226	39.3258	51.3699	21.875
0.99	0.63	0.62	0.41			68.3333	42.623	26.4706	27.451
1.19	0.36	0.67	0.16			95.3271	41.4634	31.9444	15.9091
						48.1482	25.641	42.2222	29.2453
						48.8372			22.8571
Figure 7d
Hour(s)	Ctl/424			Ctl/34a			34a/424
0	7.46103	7.34649	7.86167	7.59521	7.89014	7.32098	6.64142	6.54373	6.99113
8	9.11109	8.81329	9.0637	9.49595	9.06343	8.6793	7.77738	7.76336	8.26684
16	10.3298	9.91977	9.80909	10.2451	10.2583	9.59693	8.19413	8.78261	8.73598
24	11.6817	10.9173	11.222	11.1077	10.5835	10.7611	9.16475	9.7332	9.72209
32	13.297	12.1172	12.6203	12.157	11.7784	11.8697	9.92703	9.96303	9.93148
40	14.9768	13.8212	14.2498	14.022	12.5898	12.9685	10.8758	10.5642	10.7986
48	18.6667	16.0422	16.6516	14.8433	14.4158	14.0818	11.9167	11.6747	11.8783
56	20.432	18.8175	18.4133	17.5549	16.595	16.4211	12.682	13.6506	12.7315
64	24.2773	21.1848	21.0821	18.9638	18.9935	18.1613	13.3631	14.8714	13.7432
72	27.8317	25.2213	24.5059	21.2904	21.1565	20.3968	15.0164	17.4509	15.4901
80	31.0481	28.5877	27.7851	23.8493	23.2862	22.4738	16.6088	19.5139	17.25
88	34.3628	32.6198	31.5416	26.0457	24.4006	24.4688	17.5878	21.1701	18.7622
96	37.8811	37.6081	35.258	29.4325	29.6779	27.2586	19.3712	25.0113	20.5224
	Figure 7e
	Ctl	34a/Ctl	516b/Ctl	34a/516b
	0.144014	3.10362	3.74041	9.4178
	1.15731	4.94155	2.88343	9.83464
	1.69867	5.33547	4.85843	9.15472
